# The hemolymph of *Biomphalaria* snail vectors of schistosomiasis supports a diverse microbiome

**DOI:** 10.1101/2020.04.22.056168

**Authors:** Frédéric D. Chevalier, Robbie Diaz, Marina McDew-White, Timothy JC. Anderson, Winka Le Clec’h

## Abstract

The microbiome – the microorganism community that is found on or within an organism’s body – is increasingly recognized to shape many aspects of its host biology and is a key determinant of health and disease. Microbiomes modulate the capacity of insect disease vectors (mosquitos, tsetse flies, sandflies) to transmit parasites and disease. We investigate the diversity and abundance of microorganisms within the hemolymph (*i.e.* blood) of *Biomphalaria* snails, the intermediate host for *Schistosoma mansoni*, using Illumina MiSeq sequencing of the bacterial 16S V4 rDNA. We sampled hemolymph from 5 snails from 6 different laboratory populations of *B. glabrata* and one population of *B. alexandrina*. We observed 279.84 ± 0.79 amplicon sequence variants (ASVs) per snail. There were significant differences in microbiome composition at the level of individual snails, snail populations and species. Snail microbiomes were dominated by Proteobacteria and Bacteroidetes while water microbiomes from snail tank were dominated by Actinobacteria. We investigated the absolute bacterial load using qPCR: hemolymph samples contained 2,784 ± 339 bacteria per μL. We speculate that the microbiome may represent a critical, but unexplored intermediary in the snail-schistosome interaction as hemolymph is in very close contact to the parasite at each step of its development.
