## Supplementary material for "The hemolymph of *Biomphalaria* snail vectors of schistosomiasis supports a diverse microbiome": Supp. Table 1

### Sheet: README
SAMPLE METADATA
This table shows information related to each sample.
Below the details about the different columns:
SampleID	Sample ID code
Species	Species the sample belongs to
Population	Population the sample belongs to
ReplicateID	Replicate ID code
Replicate	Replicate number
Description	Sample description
BarcodeSequence	Barcode sequence associated to the sample
SUMMARY SEQUENCE STATISTICS
This table shows the number of of 16S V4 sequences from the hemolymph of the seven snail populations and the water samples.
The number of sequences is an average (mean ± s.d.) from the five libraries of each population and each replicate. The rows represent the number of sequences after sequences (input) and after each filtering step.
Below the details about the different row:
Input	Initial number of sequences obtained for each library
After filtering	Number of sequences retained after sequencing error filtering
After denoising	Number of sequences retained after denoising using the dada2 module
After merging	Number of sequences retained after merging reads
After chimeras removal	Number of sequences retained after removing chimeras
RAW SEQUENCE STATISTICS
This table shows the data that was used to produce the summary table.
Below the details about the different columns:
Population	Population the sample belongs to
Species	Species the sample belongs to
Sample ID	Sample ID code
Number of input sequences	Initial number of sequences obtained for each library
Number of sequences after filtering	Number of sequences retained after sequencing error filtering
Number of sequences after denoising	Number of sequences retained after denoising using the dada2 module
Number of sequencing after merging	Number of sequences retained after merging reads
Number of non chimeric sequences	Number of sequences retained after removing chimeras
Replicate	Replicate number

### Sheet: Sample metadata
SampleID	Species	Population	ReplicateID	Replicate	Description	BarcodeSequence
Bg26.1.1	Bg	Bg26	Bg26_1	1	Bg26_1_1	AGCCTTCGTCGC
Bg26.2.1	Bg	Bg26	Bg26_2	1	Bg26_2_1	TCCATACCGGAA
Bg26.3.1	Bg	Bg26	Bg26_3	1	Bg26_3_1	AGCCCTGCTACA
Bg26.4.1	Bg	Bg26	Bg26_4	1	Bg26_4_1	CCTAACGGTCCA
Bg26.5.1	Bg	Bg26	Bg26_5	1	Bg26_5_1	CGCGCCTTAAAC
Bg26.Water.1	Water	Water	Bg26_Water	1	Bg26_Water_1	TATGGTACCCAG
Bg26.1.2	Bg	Bg26	Bg26_1	2	Bg26_1_2	TACAATATCTGT
Bg26.2.2	Bg	Bg26	Bg26_2	2	Bg26_2_2	AATTTAGGTAGG
Bg26.3.2	Bg	Bg26	Bg26_3	2	Bg26_3_2	GACTCAACCAGT
Bg26.4.2	Bg	Bg26	Bg26_4	2	Bg26_4_2	GCCTCTACGTCG
Bg26.5.2	Bg	Bg26	Bg26_5	2	Bg26_5_2	ACTACTGAGGAT
Bg26.Water.2	Water	Water	Bg26_Water	2	Bg26_Water_2	AATTCACCTCCT
Bg36.1.1	Bg	Bg36	Bg36_1	1	Bg36_1_1	CGTATAAATGCG
Bg36.2.1	Bg	Bg36	Bg36_2	1	Bg36_2_1	ATGCTGCAACAC
Bg36.3.1	Bg	Bg36	Bg36_3	1	Bg36_3_1	ACTCGCTCGCTG
Bg36.4.1	Bg	Bg36	Bg36_4	1	Bg36_4_1	TTCCTTAGTAGT
Bg36.5.1	Bg	Bg36	Bg36_5	1	Bg36_5_1	CGTCCGTATGAA
Bg36.Water.1	Water	Water	Bg36_Water	1	Bg36_Water_1	ACGTGAGGAACG
Bg36.1.2	Bg	Bg36	Bg36_1	2	Bg36_1_2	GGTTGCCCTGTA
Bg36.2.2	Bg	Bg36	Bg36_2	2	Bg36_2_2	CATATAGCCCGA
Bg36.3.2	Bg	Bg36	Bg36_3	2	Bg36_3_2	GCCTATGAGATC
Bg36.4.2	Bg	Bg36	Bg36_4	2	Bg36_4_2	CAAGTGAAGGGA
Bg36.5.2	Bg	Bg36	Bg36_5	2	Bg36_5_2	CACGTTTATTCC
Bg36.Water.2	Water	Water	Bg36_Water	2	Bg36_Water_2	TAATCGGTGCCA
Bg121.1.1	Bg	Bg121	Bg121_1	1	Bg121_1_1	TGACTAATGGCC
Bg121.2.1	Bg	Bg121	Bg121_2	1	Bg121_2_1	CGGGACACCCGA
Bg121.3.1	Bg	Bg121	Bg121_3	1	Bg121_3_1	CTGTCTATACTA
Bg121.4.1	Bg	Bg121	Bg121_4	1	Bg121_4_1	TATGCCAGAGAT
Bg121.5.1	Bg	Bg121	Bg121_5	1	Bg121_5_1	CGTTTGGAATGA
Bg121.Water.1	Water	Water	Bg121_Water	1	Bg121_Water_1	AAGAACTCATGA
Bg121.1.2	Bg	Bg121	Bg121_1	2	Bg121_1_2	TGATATCGTCTT
Bg121.2.2	Bg	Bg121	Bg121_2	2	Bg121_2_2	CGGTGACCTACT
Bg121.3.2	Bg	Bg121	Bg121_3	2	Bg121_3_2	AATGCGCGTATA
Bg121.4.2	Bg	Bg121	Bg121_4	2	Bg121_4_2	CTTGATTCTTGA
Bg121.5.2	Bg	Bg121	Bg121_5	2	Bg121_5_2	GAAATCTTGAAG
Bg121.Water.2	Water	Water	Bg121_Water	2	Bg121_Water_2	GAGATACAGTTC
BgNMRI.1.1	Bg	BgNMRI	BgNMRI_1	1	BgNMRI_1_1	GTGGAGTCTCAT
BgNMRI.2.1	Bg	BgNMRI	BgNMRI_2	1	BgNMRI_2_1	ACCTTACACCTT
BgNMRI.3.1	Bg	BgNMRI	BgNMRI_3	1	BgNMRI_3_1	TAATCTCGCCGG
BgNMRI.4.1	Bg	BgNMRI	BgNMRI_4	1	BgNMRI_4_1	ATCTAGTGGCAA
BgNMRI.5.1	Bg	BgNMRI	BgNMRI_5	1	BgNMRI_5_1	ACGCTTAACGAC
BgNMRI.Water.1	Water	Water	BgNMRI_Water	1	BgNMRI_Water_1	TACGGATTATGG
BgNMRI.1.2	Bg	BgNMRI	BgNMRI_1	2	BgNMRI_1_2	ATACATGCAAGA
BgNMRI.2.2	Bg	BgNMRI	BgNMRI_2	2	BgNMRI_2_2	CTTAGTGCAGAA
BgNMRI.3.2	Bg	BgNMRI	BgNMRI_3	2	BgNMRI_3_2	AATCTTGCGCCG
BgNMRI.4.2	Bg	BgNMRI	BgNMRI_4	2	BgNMRI_4_2	AGGATCAGGGAA
BgNMRI.5.2	Bg	BgNMRI	BgNMRI_5	2	BgNMRI_5_2	AATAACTAGGGT
BgNMRI.Water.2	Water	Water	BgNMRI_Water	2	BgNMRI_Water_2	TATTGCAGCAGC
BgBRE.1.1	Bg	BgBRE	BgBRE_1	1	BgBRE_1_1	TGATGTGCTAAG
BgBRE.2.1	Bg	BgBRE	BgBRE_2	1	BgBRE_2_1	GTAGTAGACCAT
BgBRE.3.1	Bg	BgBRE	BgBRE_3	1	BgBRE_3_1	AGTAAAGATCGT
BgBRE.4.1	Bg	BgBRE	BgBRE_4	1	BgBRE_4_1	CTCGCCCTCGCC
BgBRE.5.1	Bg	BgBRE	BgBRE_5	1	BgBRE_5_1	TCTCTTTCGACA
BgBRE.Water.1	Water	Water	BgBRE_Water	1	BgBRE_Water_1	ACATACTGAGCA
BgBRE.1.2	Bg	BgBRE	BgBRE_1	2	BgBRE_1_2	GTTGATACGATG
BgBRE.2.2	Bg	BgBRE	BgBRE_2	2	BgBRE_2_2	GTCAACGCTGTC
BgBRE.3.2	Bg	BgBRE	BgBRE_3	2	BgBRE_3_2	TGAGACCCTACA
BgBRE.4.2	Bg	BgBRE	BgBRE_4	2	BgBRE_4_2	ACTTGGTGTAAG
BgBRE.5.2	Bg	BgBRE	BgBRE_5	2	BgBRE_5_2	ATTACGTATCAT
BgBRE.Water.2	Water	Water	BgBRE_Water	2	BgBRE_Water_2	CACGCAGTCTAC
BgBS90.1.1	Bg	BgBS90	BgBS90_1	1	BgBS90_1_1	TGTGCACGCCAT
BgBS90.2.1	Bg	BgBS90	BgBS90_2	1	BgBS90_2_1	CCGGACAAGAAG
BgBS90.3.1	Bg	BgBS90	BgBS90_3	1	BgBS90_3_1	TTGCTGGACGCT
BgBS90.4.1	Bg	BgBS90	BgBS90_4	1	BgBS90_4_1	TACTAACGCGGT
BgBS90.5.1	Bg	BgBS90	BgBS90_5	1	BgBS90_5_1	GCGATCACACCT
BgBS90.Water.1	Water	Water	BgBS90_Water	1	BgBS90_Water_1	CAAACGCACTAA
BgBS90.1.2	Bg	BgBS90	BgBS90_1	2	BgBS90_1_2	GAAGAGGGTTGA
BgBS90.2.2	Bg	BgBS90	BgBS90_2	2	BgBS90_2_2	TGAGTGGTCTGT
BgBS90.3.2	Bg	BgBS90	BgBS90_3	2	BgBS90_3_2	TTACACAAAGGC
BgBS90.4.2	Bg	BgBS90	BgBS90_4	2	BgBS90_4_2	ACGACGCATTTG
BgBS90.5.2	Bg	BgBS90	BgBS90_5	2	BgBS90_5_2	TATCCAAGCGCA
BgBS90.Water.2	Water	Water	BgBS90_Water	2	BgBS90_Water_2	AGAGCCAAGAGC
Ba.1.1	Ba	Ba	Ba_1	1	Ba_1_1	GGTGAGCAAGCA
Ba.2.1	Ba	Ba	Ba_2	1	Ba_2_1	TAAATATACCCT
Ba.3.1	Ba	Ba	Ba_3	1	Ba_3_1	TTGCGGACCCTA
Ba.4.1	Ba	Ba	Ba_4	1	Ba_4_1	GTCGTCCAAATG
Ba.5.1	Ba	Ba	Ba_5	1	Ba_5_1	TGCACAGTCGCT
Ba.Water.1	Water	Water	Ba_Water	1	Ba_Water_1	TTACTGTGGCCG
Ba.1.2	Ba	Ba	Ba_1	2	Ba_1_2	GGTTCATGAACA
Ba.2.2	Ba	Ba	Ba_2	2	Ba_2_2	TAACAATAATTC
Ba.3.2	Ba	Ba	Ba_3	2	Ba_3_2	CTTATTAAACGT
Ba.4.2	Ba	Ba	Ba_4	2	Ba_4_2	GCTCGAAGATTC
Ba.5.2	Ba	Ba	Ba_5	2	Ba_5_2	TATTTGATTGGT
Ba.Water.2	Water	Water	Ba_Water	2	Ba_Water_2	TGTCAAAGTGAC

### Sheet: Summary sequence statistics
Number of sequences	Ba		Bg121		Bg26		Bg36		BgBRE		BgBS90		BgNMRI		Water
	Replicate 1	Replicate 2	Replicate 1	Replicate 2	Replicate 1	Replicate 2	Replicate 1	Replicate 2	Replicate 1	Replicate 2	Replicate 1	Replicate 2	Replicate 1	Replicate 2	Replicate 1	Replicate 2
Input	160,345.4 ± 11,694.1	160,654.2 ± 24,320.1	185,037.6 ± 29,184.5	159,272.8 ± 42,824.3	148,730.6 ± 24,061.7	162,286.8 ± 9,398.8	145,420.2 ± 15,732.7	165,196.2 ± 23,698.7	175,276.4 ± 39,088.1	150,931.6 ± 43,446.7	147,588.6 ± 17,071.9	157,366.2 ± 24,785.8	164,176.2 ± 23,682.6	150,104.0 ± 14,120.1	135,462.3 ± 51,748.8	135,873.6 ± 10,422.2
After filtering	133,152.8 ± 12,033.8	133,372.0 ± 18,263.6	159,928.0 ± 28,413.9	138,014.6 ± 36,748.7	126,883.6 ± 27,815.9	139,422.4 ± 9,911.6	130,205.4 ± 13,973.9	147,519.8 ± 20,176.0	152,391.6 ± 37,949.7	130,152.0 ± 40,290.6	132,133.8 ± 16,795.0	141,423.0 ± 22,639	145,696.0 ± 20,598.8	133,563.2 ± 12,004.8	117,965.7 ± 44,946.1	119,085.7 ± 10,594.8
After denoising	130,918.6 ± 11,776.6	130,811.6 ± 18,181.2	156,426.6 ± 27,078.9	135,027.8 ± 35,386.8	124,168.2 ± 26,754.6	136,601.0 ± 9,590.7	127,401.8 ± 13,212.4	144,277.6 ± 19,498.2	149,754.2 ± 36,964.8	127,992.0 ± 39,553.9	129,504.6 ± 16,220.6	138,986.0 ± 22,153.8	142,515.2 ± 19,710.7	130,745.0 ± 11,699.6	116,257.0 ± 44,226.0	117,376.9 ± 10,482.2
After merging	113,066.8 ± 12,809.9	115,620.4 ± 11,269.8	133,345.8 ± 26,921.5	115,239.6 ± 31,028.3	110,053.2 ± 20,772.6	121,023.2 ± 7,019.6	109,110.8 ± 11,558.9	121,761.0 ± 12,348.6	131,061.2 ± 31,289.5	113,384.8 ± 31,523.9	102,556.8 ± 79,08.3	111,198.2 ± 20,230.9	115,059.2 ± 19,084.6	106,712.0 ± 12,403.0	101,371.7 ± 39,520.3	101,319.3 ± 16,411.0
After chimeras removal	111,888.0 ± 12,882.3	114,940.6 ± 11,310.3	129,682.6 ± 24,996.0	112,167.4 ± 29,833.9	107,959.4 ± 19,084.5	117,837.0 ± 6,945.0	105,857.2 ± 11,643.2	118,728.4 ± 10,842.7	127,666.4 ± 28,961.0	111,639.4 ± 30,533.9	99,028.8 ± 7,748.0	106,899.2 ± 19,823.1	109,788.6 ± 19,083.9	102,041.0 ± 13,890.3	98,323.4 ± 38,325.7	96,735.1 ± 16,061.2

### Sheet: Raw sequence statistics
Population	Species	Sample ID	Number of input sequences	Number of sequences after filtering	Number of sequences after denoising	Number of sequencing after merging	Number of non chimeric sequences	Replicate
Ba	Ba	Ba.1.1	163236	128087	125518	106064	105066	1
Ba	Ba	Ba.1.2	203389	162904	160229	135194	134426	2
Ba	Ba	Ba.2.1	161967	145127	142732	117738	115437	1
Ba	Ba	Ba.2.2	154559	138935	136531	114716	114544	2
Ba	Ba	Ba.3.1	140453	115578	113963	96213	95204	1
Ba	Ba	Ba.3.2	153120	124885	121562	107295	106158	2
Ba	Ba	Ba.4.1	171355	143200	140825	130322	129841	1
Ba	Ba	Ba.4.2	149428	121670	119191	111248	110685	2
Ba	Ba	Ba.5.1	164716	133772	131555	114997	113892	1
Ba	Ba	Ba.5.2	142775	118466	116545	109649	108890	2
Water	Water	Ba.Water.1	27197	24395	24064	21747	21549	1
Water	Water	Ba.Water.2	129543	114434	112878	96019	89072	2
Bg121	Bg	Bg121.1.1	176454	142482	140536	121921	121524	1
Bg121	Bg	Bg121.1.2	154668	130430	128783	115397	115353	2
Bg121	Bg	Bg121.2.1	165801	144691	141928	114029	112941	1
Bg121	Bg	Bg121.2.2	143570	125397	121883	95590	92166	2
Bg121	Bg	Bg121.3.1	172907	153622	149685	129145	126762	1
Bg121	Bg	Bg121.3.2	98074	86757	85747	75922	75379	2
Bg121	Bg	Bg121.4.1	173248	148657	145534	121091	113955	1
Bg121	Bg	Bg121.4.2	200721	172235	167049	134905	125554	2
Bg121	Bg	Bg121.5.1	236778	210188	204450	180543	173231	1
Bg121	Bg	Bg121.5.2	199331	175254	171677	154384	152385	2
Water	Water	Bg121.Water.1	155341	139254	137536	124860	118787	1
Water	Water	Bg121.Water.2	146059	130637	128604	117389	110783	2
Bg26	Bg	Bg26.1.1	129095	97454	95244	87100	86457	1
Bg26	Bg	Bg26.1.2	149935	122203	120041	109942	108146	2
Bg26	Bg	Bg26.2.1	135664	110388	108513	97022	95652	1
Bg26	Bg	Bg26.2.2	175284	141494	138952	123427	120249	2
Bg26	Bg	Bg26.3.1	141601	126212	123745	109267	106865	1
Bg26	Bg	Bg26.3.2	159363	141511	138081	120045	116544	2
Bg26	Bg	Bg26.4.1	190041	171046	166275	141718	136198	1
Bg26	Bg	Bg26.4.2	160208	144828	141391	122614	116889	2
Bg26	Bg	Bg26.5.1	147252	129318	127064	115159	114625	1
Bg26	Bg	Bg26.5.2	166644	147076	144540	129088	127357	2
Water	Water	Bg26.Water.1	138322	123100	121790	114863	114103	1
Water	Water	Bg26.Water.2	120293	106749	105346	100428	99637	2
Bg36	Bg	Bg36.1.1	158040	142247	138322	123300	120217	1
Bg36	Bg	Bg36.1.2	131559	118431	115729	102773	101296	2
Bg36	Bg	Bg36.2.1	122615	110375	108588	96044	92864	1
Bg36	Bg	Bg36.2.2	185365	164468	161178	135618	130271	2
Bg36	Bg	Bg36.3.1	138540	124709	122726	107725	105526	1
Bg36	Bg	Bg36.3.2	157622	143440	141121	123925	121458	2
Bg36	Bg	Bg36.4.1	161627	144734	141567	118198	114466	1
Bg36	Bg	Bg36.4.2	190372	168796	163938	128159	123525	2
Bg36	Bg	Bg36.5.1	146279	128962	125806	100287	96213	1
Bg36	Bg	Bg36.5.2	161063	142464	139422	118330	117092	2
Water	Water	Bg36.Water.1	152947	137145	134547	122629	117363	1
Water	Water	Bg36.Water.2	151005	135363	133927	123111	118385	2
BgBRE	Bg	BgBRE.1.1	192987	168428	165480	142108	138463	1
BgBRE	Bg	BgBRE.1.2	163601	140586	138166	124868	124748	2
BgBRE	Bg	BgBRE.2.1	213697	193986	190049	160880	151716	1
BgBRE	Bg	BgBRE.2.2	195779	177439	174306	149918	145073	2
BgBRE	Bg	BgBRE.3.1	173410	142131	140160	127027	124915	1
BgBRE	Bg	BgBRE.3.2	138285	109171	107558	101592	99855	2
BgBRE	Bg	BgBRE.4.1	110422	93026	91721	79401	78928	1
BgBRE	Bg	BgBRE.4.2	174388	150726	148319	124542	123387	2
BgBRE	Bg	BgBRE.5.1	185866	164387	161361	145890	144310	1
BgBRE	Bg	BgBRE.5.2	82605	72838	71611	66004	65134	2
Water	Water	BgBRE.Water.1	180051	157982	155565	128879	124011	1
Water	Water	BgBRE.Water.2	135549	119248	116804	100728	96259	2
BgBS90	Bg	BgBS90.1.1	139310	120375	118314	97551	97076	1
BgBS90	Bg	BgBS90.1.2	157281	135554	133007	110755	107717	2
BgBS90	Bg	BgBS90.2.1	175883	158941	155206	116608	112779	1
BgBS90	Bg	BgBS90.2.2	188025	171460	167948	130344	124116	2
BgBS90	Bg	BgBS90.3.1	130731	115864	113354	99049	94678	1
BgBS90	Bg	BgBS90.3.2	167603	149883	147952	129932	126924	2
BgBS90	Bg	BgBS90.4.1	144069	131022	128833	99915	95848	1
BgBS90	Bg	BgBS90.4.2	153988	141071	138789	102937	96515	2
BgBS90	Bg	BgBS90.5.1	147950	134467	131816	99661	94763	1
BgBS90	Bg	BgBS90.5.2	119934	109147	107234	82023	79224	2
Water	Water	BgBS90.Water.1	173400	142979	140676	121443	120923	1
Water	Water	BgBS90.Water.2	138292	118097	116342	99393	94742	2
BgNMRI	Bg	BgNMRI.1.1	198079	173447	169411	142708	136931	1
BgNMRI	Bg	BgNMRI.1.2	170041	150574	147572	124120	117900	2
BgNMRI	Bg	BgNMRI.2.1	177195	158192	153439	117956	108293	1
BgNMRI	Bg	BgNMRI.2.2	159828	141892	138488	108048	103779	2
BgNMRI	Bg	BgNMRI.3.1	151754	133267	130878	120367	119432	1
BgNMRI	Bg	BgNMRI.3.2	143060	126413	123511	109508	107972	2
BgNMRI	Bg	BgNMRI.4.1	156285	142501	140221	99695	91108	1
BgNMRI	Bg	BgNMRI.4.2	138586	125234	123031	89996	80146	2
BgNMRI	Bg	BgNMRI.5.1	137568	121073	118627	94570	93179	1
BgNMRI	Bg	BgNMRI.5.2	139005	123703	121123	101888	100408	2
Water	Water	BgNMRI.Water.1	120978	100905	99621	75181	71528	1
Water	Water	BgNMRI.Water.2	130374	109072	107737	72167	68268	2
