## Supplementary material for "The hemolymph of *Biomphalaria* snail vectors of schistosomiasis supports a diverse microbiome": Supp. Table 2

### Sheet: README
TABLE OF DIFFERENTIALLY REPRESENTED PHYLA
These tables show the differentially reprensented phyla in pairwise comparisons of either populations or species. The analysis was done using the DESeq2 R package for each replicate independently. Only pathways below the false discovery rate are shown.
Below the details about the different columns:
Domain	Domain to which the phylum belongs
Phylum	The differentially represented phylum
baseMean	Mean count
log2FoldChange	log2 of the fold change in count. Positive values means enrichment in the first member of the comparison, negative vaules means enrichment in the second member of the comparison.
lfcSE	Standard error of the log fold change
stat	The Wald statistic
pvalue	The p-value obtained from the statistic test
padj	False discovery rate adjusted p-value

### Sheet: Populations - replicate 1
Ba vs Bg26
Domain	Phylum	baseMean	log2FoldChange	lfcSE	stat	pvalue	padj
Bacteria	Epsilonbacteraeota	16.278	23.272	5.98358	3.88931	0.000100532	0.000653937
Bacteria	Bacteroidetes	19339.8	2.4411	0.556058	4.39	1.13351e-05	0.000136021
Bacteria	Spirochaetes	70.2719	11.8131	3.33541	3.54172	0.000397532	0.00190815
Bacteria	Verrucomicrobia	2062.68	-1.65189	0.532715	-3.10089	0.00192939	0.00771754
Bacteria	Acidobacteria	1101.75	-2.9893	0.772499	-3.86965	0.000108989	0.000653937
Bacteria	Chloroflexi	28.0413	24.1287	3.2459	7.43358	1.05699e-13	2.53677e-12
Ba vs Bg36
Domain	Phylum	baseMean	log2FoldChange	lfcSE	stat	pvalue	padj
Bacteria	Epsilonbacteraeota	16.278	23.3218	5.98358	3.89764	9.71362e-05	0.000777089
Bacteria	Armatimonadetes	708.302	5.53876	1.28778	4.301	1.7003e-05	0.000408072
Bacteria	Firmicutes	64.392	4.61486	1.66063	2.77899	0.00545287	0.0186955
Bacteria	Bacteroidetes	19339.8	2.25688	0.556055	4.05873	4.93403e-05	0.000592083
Bacteria	Spirochaetes	70.2719	11.8443	3.33541	3.55108	0.000383647	0.00184151
Bacteria	Verrucomicrobia	2062.68	-1.9906	0.532682	-3.73693	0.000186283	0.0011177
Bacteria	Dependentiae	24.143	8.90767	2.75083	3.23818	0.00120297	0.00481187
Ba vs Bg121
Domain	Phylum	baseMean	log2FoldChange	lfcSE	stat	pvalue	padj
Bacteria	Bacteroidetes	19339.8	2.34429	0.556054	4.21593	2.48749e-05	0.000198999
Bacteria	Verrucomicrobia	2062.68	-2.26101	0.532656	-4.24478	2.18808e-05	0.000198999
Bacteria	Chloroflexi	28.0413	24.5933	3.2459	7.57671	3.54416e-14	8.50599e-13
Ba vs BgBRE
Domain	Phylum	baseMean	log2FoldChange	lfcSE	stat	pvalue	padj
Bacteria	Epsilonbacteraeota	16.278	23.7349	5.98358	3.96668	7.28812e-05	0.000874574
Bacteria	Bacteroidetes	19339.8	2.83366	0.556064	5.09592	3.47043e-07	8.32902e-06
Bacteria	Verrucomicrobia	2062.68	-1.63498	0.532704	-3.06922	0.0021462	0.0171696
Ba vs BgBS90
Domain	Phylum	baseMean	log2FoldChange	lfcSE	stat	pvalue	padj
Bacteria	Epsilonbacteraeota	16.278	23.1566	5.98358	3.87003	0.000108824	0.000652944
Bacteria	Armatimonadetes	708.302	4.10667	1.27937	3.20992	0.00132772	0.00637305
Bacteria	Actinobacteria	33834.4	2.7159	0.696038	3.90195	9.54208e-05	0.000652944
Bacteria	Bacteroidetes	19339.8	2.79782	0.556068	5.03143	4.86837e-07	1.16841e-05
Bacteria	Verrucomicrobia	2062.68	-2.32802	0.532666	-4.37051	1.23955e-05	0.000148746
Bacteria	Gemmatimonadetes	301.664	3.13835	1.09974	2.85372	0.00432108	0.0172843
Ba vs BgNMRI
Domain	Phylum	baseMean	log2FoldChange	lfcSE	stat	pvalue	padj
Bacteria	Epsilonbacteraeota	16.278	22.4863	5.98358	3.758	0.000171275	0.00411061
Bacteria	Firmicutes	64.392	4.91155	1.67012	2.94083	0.00327336	0.0261868
Bacteria	Bacteroidetes	19339.8	1.90813	0.556062	3.43151	0.000600235	0.00720282
Ba vs Water
Domain	Phylum	baseMean	log2FoldChange	lfcSE	stat	pvalue	padj
Bacteria	Armatimonadetes	708.302	-2.88567	1.17955	-2.44642	0.0144283	0.0346278
Bacteria	Actinobacteria	33834.4	-5.57617	0.644023	-8.65834	4.78685e-18	1.14884e-16
Bacteria	Bacteroidetes	19339.8	1.78988	0.514881	3.4763	0.000508386	0.00241158
Bacteria	Planctomycetes	875.608	1.7146	0.476449	3.5987	0.000319815	0.00195678
Bacteria	Spirochaetes	70.2719	9.82341	3.0687	3.20117	0.00136872	0.00469275
Bacteria	Gemmatimonadetes	301.664	2.78731	1.02624	2.71603	0.00660695	0.0198209
Bacteria	Nitrospirae	581.623	3.18351	0.88588	3.59361	0.000326129	0.00195678
Bacteria	Acidobacteria	1101.75	1.87849	0.723454	2.59655	0.0094164	0.0251104
Bacteria	WPS-2	49.9011	5.59934	1.46935	3.81076	0.000138541	0.00166249
Bacteria	Proteobacteria	63870.1	-1.63282	0.475999	-3.43031	0.000602896	0.00241158
Bg26 vs Bg36
Domain	Phylum	baseMean	log2FoldChange	lfcSE	stat	pvalue	padj
Bacteria	Acidobacteria	1101.75	3.33393	0.772347	4.31663	1.58432e-05	0.000190119
Bacteria	Chloroflexi	28.0413	-21.3775	3.24814	-6.58145	4.6589e-11	1.11814e-09
Bg26 vs BgBRE
Domain	Phylum	baseMean	log2FoldChange	lfcSE	stat	pvalue	padj
Bacteria	Chloroflexi	28.0413	-21.2914	3.24811	-6.55502	5.56326e-11	1.33518e-09
Bg26 vs BgBS90
Domain	Phylum	baseMean	log2FoldChange	lfcSE	stat	pvalue	padj
Bacteria	Gemmatimonadetes	301.664	3.51093	1.09951	3.19319	0.00140712	0.0168855
Bacteria	Acidobacteria	1101.75	2.14365	0.772066	2.77651	0.0054946	0.0439568
Bacteria	Chloroflexi	28.0413	-22.8281	3.24641	-7.03179	2.03903e-12	4.89368e-11
Bg26 vs BgNMRI
Domain	Phylum	baseMean	log2FoldChange	lfcSE	stat	pvalue	padj
Bacteria	Verrucomicrobia	2062.68	1.97525	0.532929	3.70641	0.000210219	0.00168175
Bacteria	Acidobacteria	1101.75	3.45765	0.772796	4.47421	7.66937e-06	9.20325e-05
Bacteria	Chloroflexi	28.0413	-19.7023	3.26065	-6.04245	1.51792e-09	3.643e-08
Bg36 vs BgBRE
None
Bg36 vs BgBS90
Domain	Phylum	baseMean	log2FoldChange	lfcSE	stat	pvalue	padj
Bacteria	Actinobacteria	33834.4	2.48666	0.69601	3.57274	0.000353264	0.00847833
Bg36 vs BgNMRI
Domain	Phylum	baseMean	log2FoldChange	lfcSE	stat	pvalue	padj
Unassigned	Unassigned	20110.7	-2.23059	0.689561	-3.23481	0.00121726	0.00730354
Bacteria	Armatimonadetes	708.302	-5.78196	1.28773	-4.49005	7.12057e-06	0.000169256
Bacteria	Planctomycetes	875.608	1.6933	0.50993	3.32065	0.000898093	0.00718474
Bacteria	Verrucomicrobia	2062.68	2.31396	0.532896	4.34223	1.41047e-05	0.000169256
Bg121 vs Bg26
Domain	Phylum	baseMean	log2FoldChange	lfcSE	stat	pvalue	padj
Bacteria	Epsilonbacteraeota	16.278	23.4051	5.98362	3.91154	9.171e-05	0.00220104
Bg121 vs Bg36
Domain	Phylum	baseMean	log2FoldChange	lfcSE	stat	pvalue	padj
Bacteria	Epsilonbacteraeota	16.278	23.455	5.98362	3.91987	8.85968e-05	0.00106316
Bacteria	Armatimonadetes	708.302	4.85228	1.28774	3.76805	0.000164525	0.0013162
Bacteria	Planctomycetes	875.608	-1.77571	0.509466	-3.48543	0.000491349	0.0029481
Bacteria	Dependentiae	24.143	9.2483	2.75008	3.36292	0.00077122	0.00370186
Bacteria	Chloroflexi	28.0413	-21.8421	3.24814	-6.72449	1.76214e-11	4.22914e-10
Bg121 vs BgBRE
Domain	Phylum	baseMean	log2FoldChange	lfcSE	stat	pvalue	padj
Bacteria	Epsilonbacteraeota	16.278	23.8681	5.98362	3.98891	6.63771e-05	0.000796526
Bacteria	Chloroflexi	28.0413	-21.756	3.24811	-6.69806	2.11198e-11	5.06876e-10
Bg121 vs BgBS90
Domain	Phylum	baseMean	log2FoldChange	lfcSE	stat	pvalue	padj
Bacteria	Epsilonbacteraeota	16.278	23.2898	5.98362	3.89226	9.93151e-05	0.000794521
Bacteria	Armatimonadetes	708.302	3.4202	1.27933	2.67344	0.00750787	0.0360378
Bacteria	Actinobacteria	33834.4	2.71009	0.695995	3.89383	9.86725e-05	0.000794521
Bacteria	Planctomycetes	875.608	-1.47973	0.509532	-2.90409	0.00368324	0.0220994
Bacteria	Chloroflexi	28.0413	-23.2927	3.24641	-7.1749	7.23588e-13	1.73661e-11
Bg121 vs BgNMRI
Domain	Phylum	baseMean	log2FoldChange	lfcSE	stat	pvalue	padj
Bacteria	Epsilonbacteraeota	16.278	22.6195	5.98362	3.78024	0.000156679	0.00125344
Bacteria	Tenericutes	3147.32	-4.16521	1.33837	-3.11216	0.00185722	0.0105475
Unassigned	Unassigned	20110.7	-2.11154	0.689556	-3.06217	0.0021974	0.0105475
Bacteria	Verrucomicrobia	2062.68	2.58437	0.53287	4.8499	1.23521e-06	1.48226e-05
Bacteria	Chloroflexi	28.0413	-20.1669	3.26065	-6.18494	6.21265e-10	1.49104e-08
BgBRE vs BgBS90
Domain	Phylum	baseMean	log2FoldChange	lfcSE	stat	pvalue	padj
Bacteria	Actinobacteria	33834.4	2.81867	0.695991	4.04986	5.12476e-05	0.00122994
BgBRE vs BgNMRI
Domain	Phylum	baseMean	log2FoldChange	lfcSE	stat	pvalue	padj
Bacteria	Verrucomicrobia	2062.68	1.95834	0.532917	3.67476	0.000238074	0.00571377
BgBS90 vs BgNMRI
Domain	Phylum	baseMean	log2FoldChange	lfcSE	stat	pvalue	padj
Bacteria	Armatimonadetes	708.302	-4.34987	1.27931	-3.40017	0.00067344	0.00538752
Bacteria	Actinobacteria	33834.4	-2.9653	0.696026	-4.26033	2.04129e-05	0.000244954
Bacteria	Planctomycetes	875.608	1.39731	0.509995	2.73986	0.00614661	0.0368797
Bacteria	Verrucomicrobia	2062.68	2.65138	0.53288	4.97558	6.5054e-07	1.5613e-05
Water vs Bg26
Domain	Phylum	baseMean	log2FoldChange	lfcSE	stat	pvalue	padj
Bacteria	Epsilonbacteraeota	16.278	21.7992	5.55853	3.92177	8.79026e-05	0.000351611
Bacteria	Armatimonadetes	708.302	5.71388	1.1814	4.83654	1.32117e-06	7.92702e-06
Bacteria	Actinobacteria	33834.4	6.61173	0.644054	10.2658	1.00479e-24	2.4115e-23
Bacteria	Gemmatimonadetes	301.664	-3.15988	1.02599	-3.07984	0.00207113	0.00552303
Bacteria	Nitrospirae	581.623	-3.18462	0.885721	-3.59552	0.000323749	0.00111
Bacteria	Acidobacteria	1101.75	-4.86779	0.722781	-6.73481	1.64145e-11	1.31316e-10
Bacteria	WPS-2	49.9011	-6.02042	1.4659	-4.10697	4.00886e-05	0.000192425
Bacteria	Chloroflexi	28.0413	21.2753	3.04115	6.9958	2.63741e-12	3.16489e-11
Bacteria	Proteobacteria	63870.1	1.6936	0.475994	3.55802	0.000373661	0.00112098
Water vs Bg36
Domain	Phylum	baseMean	log2FoldChange	lfcSE	stat	pvalue	padj
Bacteria	Epsilonbacteraeota	16.278	21.8491	5.55853	3.93073	8.46872e-05	0.000508123
Bacteria	Armatimonadetes	708.302	8.42443	1.1942	7.05448	1.73245e-12	2.07895e-11
Bacteria	Actinobacteria	33834.4	5.80541	0.643992	9.01471	1.97384e-19	4.73721e-18
Bacteria	Planctomycetes	875.608	-2.23022	0.476163	-4.68373	2.81694e-06	2.25355e-05
Bacteria	Verrucomicrobia	2062.68	-1.19474	0.493957	-2.41872	0.0155754	0.0415343
Bacteria	Nitrospirae	581.623	-3.33812	0.885689	-3.76896	0.000163932	0.000655729
Bacteria	Dependentiae	24.143	7.16665	2.58459	2.77283	0.00555708	0.0166713
Bacteria	WPS-2	49.9011	-5.66339	1.46668	-3.86137	0.000112752	0.000541207
Bacteria	Proteobacteria	63870.1	1.42435	0.475993	2.99237	0.00276817	0.00949086
Water vs Bg121
Domain	Phylum	baseMean	log2FoldChange	lfcSE	stat	pvalue	padj
Bacteria	Armatimonadetes	708.302	3.57214	1.1795	3.02851	0.00245759	0.00983037
Bacteria	Actinobacteria	33834.4	5.58198	0.643976	8.668	4.3977e-18	1.05545e-16
Bacteria	Verrucomicrobia	2062.68	-1.46515	0.493929	-2.96633	0.00301379	0.010333
Bacteria	Nitrospirae	581.623	-3.05351	0.885718	-3.4475	0.000565802	0.00271585
Bacteria	Acidobacteria	1101.75	-3.10889	0.722899	-4.30059	1.70346e-05	0.000136277
Bacteria	WPS-2	49.9011	-5.97051	1.4657	-4.07347	4.6317e-05	0.000277902
Bacteria	Chloroflexi	28.0413	21.7399	3.04115	7.14858	8.76814e-13	1.05218e-11
Bacteria	Proteobacteria	63870.1	1.14746	0.475991	2.41068	0.0159227	0.0477681
Water vs BgBRE
Domain	Phylum	baseMean	log2FoldChange	lfcSE	stat	pvalue	padj
Bacteria	Patescibacteria	6.48945	7.69918	3.10844	2.47686	0.0132542	0.0353446
Bacteria	Epsilonbacteraeota	16.278	22.2622	5.55853	4.00506	6.2003e-05	0.000372018
Bacteria	Tenericutes	3147.32	-2.88913	1.23991	-2.33012	0.0197999	0.0475197
Bacteria	Armatimonadetes	708.302	4.61783	1.18003	3.91331	9.10397e-05	0.00043699
Bacteria	Actinobacteria	33834.4	5.4734	0.643972	8.49944	1.90504e-17	4.57209e-16
Bacteria	Planctomycetes	875.608	-1.58293	0.476261	-3.32367	0.000888416	0.00320296
Bacteria	Nitrospirae	581.623	-2.93148	0.885744	-3.30963	0.000934197	0.00320296
Bacteria	Acidobacteria	1101.75	-3.36748	0.722872	-4.65847	3.18569e-06	3.82282e-05
Bacteria	WPS-2	49.9011	-6.10695	1.46547	-4.16723	3.08325e-05	0.00024666
Bacteria	Proteobacteria	63870.1	1.31992	0.475992	2.773	0.00555429	0.0166629
Water vs BgBS90
Domain	Phylum	baseMean	log2FoldChange	lfcSE	stat	pvalue	padj
Bacteria	Epsilonbacteraeota	16.278	21.6839	5.55853	3.90101	9.57918e-05	0.000383167
Bacteria	Armatimonadetes	708.302	6.99234	1.18512	5.90014	3.63202e-09	3.63202e-08
Bacteria	Actinobacteria	33834.4	8.29207	0.644388	12.8681	6.80261e-38	1.36052e-36
Bacteria	Planctomycetes	875.608	-1.93424	0.476233	-4.06154	4.87505e-05	0.000243752
Bacteria	Verrucomicrobia	2062.68	-1.53217	0.493939	-3.10194	0.00192256	0.00427236
Bacteria	Nitrospirae	581.623	-3.16774	0.885739	-3.57638	0.000348389	0.000870972
Bacteria	Acidobacteria	1101.75	-2.72414	0.722993	-3.76787	0.000164645	0.000548818
Bacteria	WPS-2	49.9011	-8.35887	1.4635	-5.71158	1.11934e-08	7.46227e-08
Bacteria	Proteobacteria	63870.1	1.76158	0.475995	3.70082	0.0002149	0.000613999
Water vs BgNMRI
Domain	Phylum	baseMean	log2FoldChange	lfcSE	stat	pvalue	padj
Bacteria	Epsilonbacteraeota	16.278	21.0136	5.55853	3.78042	0.000156563	0.00109594
Bacteria	Tenericutes	3147.32	-3.41187	1.23991	-2.7517	0.00592868	0.0207504
Unassigned	Unassigned	20110.7	-1.80271	0.638503	-2.82333	0.00475273	0.0199615
Bacteria	Actinobacteria	33834.4	5.32677	0.644009	8.27127	1.32539e-16	2.78331e-15
Bacteria	Nitrospirae	581.623	-2.66156	0.88609	-3.00371	0.00266707	0.0140021
Bacteria	WPS-2	49.9011	-6.34934	1.46687	-4.32851	1.50124e-05	0.000157631

### Sheet: Populations - replicate 2
Ba vs Bg26
Domain	Phylum	baseMean	log2FoldChange	lfcSE	stat	pvalue	padj
Bacteria	Epsilonbacteraeota	23.026	24.1697	5.98335	4.03949	5.35676e-05	0.000482108
Bacteria	Armatimonadetes	489.809	4.47949	1.36614	3.27894	0.00104199	0.00562675
Bacteria	Actinobacteria	26771	1.64898	0.643873	2.56103	0.0104363	0.0313089
Bacteria	Firmicutes	154.083	4.93378	1.84268	2.67751	0.00741727	0.0250333
Bacteria	Bacteroidetes	23876.4	3.00906	0.605394	4.97042	6.68081e-07	1.80382e-05
Bacteria	Spirochaetes	105.352	7.37661	2.49225	2.95982	0.00307819	0.0138519
Bacteria	Dependentiae	28.2733	9.50899	2.53336	3.75352	0.000174371	0.001177
Bacteria	Acidobacteria	1218.6	-2.90952	0.719443	-4.04412	5.25197e-05	0.000482108
Bacteria	Chlamydiae	15.0907	7.96394	2.95567	2.69446	0.00705027	0.0250333
Ba vs Bg36
Domain	Phylum	baseMean	log2FoldChange	lfcSE	stat	pvalue	padj
Bacteria	Epsilonbacteraeota	23.026	24.3764	5.98335	4.07404	4.62038e-05	0.000311875
Unassigned	Unassigned	19716.5	1.89638	0.663478	2.85824	0.00425998	0.0191699
Bacteria	Armatimonadetes	489.809	6.63003	1.37836	4.81008	1.50868e-06	3.11132e-05
Bacteria	Bacteroidetes	23876.4	2.75616	0.605389	4.55271	5.29582e-06	4.76624e-05
Bacteria	Spirochaetes	105.352	12.4755	2.64049	4.72469	2.30468e-06	3.11132e-05
Bacteria	Dependentiae	28.2733	9.62466	2.53336	3.79918	0.000145178	0.000783961
Ba vs Bg121
Domain	Phylum	baseMean	log2FoldChange	lfcSE	stat	pvalue	padj
Unassigned	Unassigned	19716.5	1.96381	0.663483	2.95984	0.00307794	0.0277015
Bacteria	Bacteroidetes	23876.4	3.21316	0.605398	5.30751	1.11133e-07	3.00059e-06
Bacteria	Verrucomicrobia	2181.55	-1.76697	0.56477	-3.12865	0.0017561	0.0237074
Ba vs BgBRE
Domain	Phylum	baseMean	log2FoldChange	lfcSE	stat	pvalue	padj
Bacteria	Epsilonbacteraeota	23.026	23.9787	5.98335	4.00756	6.13484e-05	0.000828204
Bacteria	Bacteroidetes	23876.4	3.12987	0.605399	5.16993	2.34183e-07	6.32295e-06
Bacteria	Spirochaetes	105.352	9.41646	2.54399	3.70146	0.000214362	0.00192926
Ba vs BgBS90
Domain	Phylum	baseMean	log2FoldChange	lfcSE	stat	pvalue	padj
Bacteria	Epsilonbacteraeota	23.026	23.643	5.98335	3.95146	7.76749e-05	0.000699074
Bacteria	Armatimonadetes	489.809	4.38493	1.36702	3.20767	0.00133816	0.00722606
Bacteria	Actinobacteria	26771	3.2119	0.644285	4.98521	6.18937e-07	8.35564e-06
Bacteria	Bacteroidetes	23876.4	3.34248	0.605408	5.52104	3.36998e-08	9.09896e-07
Bacteria	Verrucomicrobia	2181.55	-1.94886	0.564779	-3.45066	0.000559222	0.00377475
Ba vs BgNMRI
Domain	Phylum	baseMean	log2FoldChange	lfcSE	stat	pvalue	padj
Bacteria	Epsilonbacteraeota	23.026	23.368	5.98335	3.9055	9.40305e-05	0.00129834
Bacteria	Firmicutes	154.083	5.31922	1.84934	2.87628	0.00402395	0.0362155
Bacteria	Bacteroidetes	23876.4	2.36106	0.605394	3.90005	9.61731e-05	0.00129834
Ba vs Water
Domain	Phylum	baseMean	log2FoldChange	lfcSE	stat	pvalue	padj
Bacteria	Epsilonbacteraeota	23.026	23.504	5.52883	4.25117	2.12661e-05	6.68363e-05
Unassigned	Unassigned	19716.5	2.13765	0.61434	3.47958	0.000502203	0.00122761
Bacteria	Deinococcus-Thermus	283.728	6.83234	1.02231	6.6832	2.33778e-11	2.57156e-10
Bacteria	Actinobacteria	26771	-4.64551	0.596	-7.79448	6.46725e-15	1.42279e-13
Bacteria	Bacteroidetes	23876.4	2.54511	0.560516	4.54066	5.60787e-06	2.05622e-05
Bacteria	Planctomycetes	961.09	2.94631	0.580356	5.07674	3.83974e-07	2.81581e-06
Bacteria	Gemmatimonadetes	392.317	5.37606	1.10163	4.88009	1.06035e-06	4.66554e-06
Bacteria	Nitrospirae	659.52	3.77258	0.913456	4.13001	3.62744e-05	9.97547e-05
Bacteria	Acidobacteria	1218.6	2.19195	0.671031	3.26655	0.00108868	0.0023951
Bacteria	WPS-2	56.9229	6.69107	1.35617	4.9338	8.06465e-07	4.43556e-06
Bg26 vs Bg36
Domain	Phylum	baseMean	log2FoldChange	lfcSE	stat	pvalue	padj
Bacteria	Acidobacteria	1218.6	3.62803	0.719174	5.04472	4.54184e-07	1.2263e-05
Bg26 vs BgBRE
None
Bg26 vs BgBS90
Domain	Phylum	baseMean	log2FoldChange	lfcSE	stat	pvalue	padj
Bacteria	Acidobacteria	1218.6	2.24742	0.718917	3.12612	0.00177132	0.0478256
Bg26 vs BgNMRI
Domain	Phylum	baseMean	log2FoldChange	lfcSE	stat	pvalue	padj
Bacteria	Verrucomicrobia	2181.55	2.08529	0.564903	3.69142	0.000223006	0.00301058
Bacteria	Acidobacteria	1218.6	4.33054	0.720138	6.01349	1.81567e-09	4.90231e-08
Bg36 vs BgBRE
Domain	Phylum	baseMean	log2FoldChange	lfcSE	stat	pvalue	padj
Bacteria	Armatimonadetes	489.809	-4.57929	1.37879	-3.32124	0.00089618	0.0126175
Bacteria	Acidobacteria	1218.6	-2.38038	0.719255	-3.3095	0.000934626	0.0126175
Bg36 vs BgBS90
Domain	Phylum	baseMean	log2FoldChange	lfcSE	stat	pvalue	padj
Unassigned	Unassigned	19716.5	-2.06142	0.66347	-3.10703	0.00188979	0.0170081
Bacteria	Actinobacteria	26771	2.62073	0.644245	4.0679	4.74379e-05	0.00128082
Bacteria	Spirochaetes	105.352	-7.11422	2.64472	-2.68998	0.00714574	0.0482337
Bacteria	WPS-2	56.9229	-3.93408	1.20555	-3.2633	0.00110121	0.0148664
Bg36 vs BgNMRI
Domain	Phylum	baseMean	log2FoldChange	lfcSE	stat	pvalue	padj
Bacteria	Armatimonadetes	489.809	-5.3138	1.37865	-3.85435	0.000116036	0.00184441
Bacteria	Planctomycetes	961.09	1.8424	0.622893	2.9578	0.00309839	0.0278855
Bacteria	Verrucomicrobia	2181.55	2.1546	0.56489	3.8142	0.000136623	0.00184441
Bacteria	Dependentiae	28.2733	-6.88113	2.5384	-2.71081	0.00671183	0.0453048
Bg121 vs Bg26
Domain	Phylum	baseMean	log2FoldChange	lfcSE	stat	pvalue	padj
Bacteria	Epsilonbacteraeota	23.026	24.0977	5.98348	4.02738	5.64021e-05	0.00152286
Bacteria	Tenericutes	3503.21	-3.96605	1.47045	-2.69716	0.00699328	0.0377637
Bacteria	Firmicutes	154.083	4.97815	1.84243	2.70195	0.00689331	0.0377637
Bacteria	Dependentiae	28.2733	8.93143	2.53295	3.5261	0.000421721	0.00379549
Bacteria	Acidobacteria	1218.6	-2.53728	0.718911	-3.52934	0.000416603	0.00379549
Bg121 vs Bg36
Domain	Phylum	baseMean	log2FoldChange	lfcSE	stat	pvalue	padj
Bacteria	Epsilonbacteraeota	23.026	24.3045	5.98348	4.06193	4.86682e-05	0.00131404
Bacteria	Armatimonadetes	489.809	4.7663	1.37863	3.45726	0.000545691	0.00491122
Bacteria	Planctomycetes	961.09	-1.82387	0.622608	-2.9294	0.00339618	0.0229242
Bacteria	Dependentiae	28.2733	9.0471	2.53295	3.57177	0.000354576	0.00478677
Bg121 vs BgBRE
Domain	Phylum	baseMean	log2FoldChange	lfcSE	stat	pvalue	padj
Bacteria	Epsilonbacteraeota	23.026	23.9067	5.98348	3.99545	6.45707e-05	0.00174341
Bg121 vs BgBS90
Domain	Phylum	baseMean	log2FoldChange	lfcSE	stat	pvalue	padj
Bacteria	Epsilonbacteraeota	23.026	23.571	5.98348	3.93935	8.17014e-05	0.00110297
Unassigned	Unassigned	19716.5	-2.12885	0.663475	-3.20863	0.00133369	0.0120032
Bacteria	Actinobacteria	26771	2.70382	0.644249	4.19685	2.70656e-05	0.00073077
Bg121 vs BgNMRI
Domain	Phylum	baseMean	log2FoldChange	lfcSE	stat	pvalue	padj
Bacteria	Epsilonbacteraeota	23.026	23.296	5.98348	3.89339	9.8852e-05	0.0013345
Bacteria	Tenericutes	3503.21	-4.70232	1.47045	-3.19788	0.00138441	0.0124597
Bacteria	Firmicutes	154.083	5.36358	1.84909	2.90067	0.00372371	0.0251351
Bacteria	Verrucomicrobia	2181.55	2.52522	0.564877	4.47039	7.80781e-06	0.000210811
BgBRE vs BgBS90
Domain	Phylum	baseMean	log2FoldChange	lfcSE	stat	pvalue	padj
Bacteria	Actinobacteria	26771	2.93245	0.644244	4.55177	5.31977e-06	0.000143634
BgBRE vs BgNMRI
Domain	Phylum	baseMean	log2FoldChange	lfcSE	stat	pvalue	padj
Bacteria	Verrucomicrobia	2181.55	1.96743	0.56493	3.48262	0.000496536	0.00670324
Bacteria	Acidobacteria	1218.6	3.08289	0.720219	4.28049	1.86485e-05	0.000503511
BgBS90 vs BgNMRI
Domain	Phylum	baseMean	log2FoldChange	lfcSE	stat	pvalue	padj
Bacteria	Actinobacteria	26771	-2.51104	0.644297	-3.89732	9.72612e-05	0.00131303
Bacteria	Verrucomicrobia	2181.55	2.70711	0.564886	4.79231	1.64871e-06	4.45153e-05
Bacteria	Acidobacteria	1218.6	2.08312	0.720389	2.89166	0.00383208	0.0344888
Water vs Bg26
Domain	Phylum	baseMean	log2FoldChange	lfcSE	stat	pvalue	padj
Bacteria	Tenericutes	3503.21	-3.15986	1.36165	-2.32062	0.0203075	0.042177
Bacteria	Deinococcus-Thermus	283.728	-8.14151	1.02096	-7.97436	1.53167e-15	2.06775e-14
Bacteria	Armatimonadetes	489.809	5.93485	1.26524	4.69071	2.72265e-06	1.16983e-05
Bacteria	Actinobacteria	26771	6.29449	0.596043	10.5605	4.54429e-26	1.22696e-24
Bacteria	Planctomycetes	961.09	-2.08367	0.580267	-3.59088	0.000329559	0.00111226
Bacteria	Verrucomicrobia	2181.55	-1.30642	0.523172	-2.49711	0.0125209	0.028172
Bacteria	Gemmatimonadetes	392.317	-5.76888	1.10134	-5.23806	1.62271e-07	1.09533e-06
Bacteria	Nitrospirae	659.52	-4.26289	0.913101	-4.66858	3.0329e-06	1.16983e-05
Bacteria	Dependentiae	28.2733	7.38589	2.37731	3.10682	0.00189109	0.00567326
Bacteria	Acidobacteria	1218.6	-5.10147	0.670197	-7.6119	2.701e-14	2.4309e-13
Bacteria	WPS-2	56.9229	-6.49099	1.35299	-4.7975	1.60659e-06	8.67556e-06
Bacteria	Chlamydiae	15.0907	7.4269	2.76156	2.68938	0.00715848	0.0193279
Bacteria	Proteobacteria	61098.2	1.07	0.405747	2.63711	0.00836167	0.0205241
Water vs Bg36
Domain	Phylum	baseMean	log2FoldChange	lfcSE	stat	pvalue	padj
Bacteria	Deinococcus-Thermus	283.728	-7.50056	1.02109	-7.34563	2.04788e-13	2.76464e-12
Bacteria	Armatimonadetes	489.809	8.08539	1.27842	6.32451	2.54038e-10	2.28634e-09
Bacteria	Actinobacteria	26771	5.23668	0.595957	8.78701	1.53596e-18	4.1471e-17
Bacteria	Planctomycetes	961.09	-3.22952	0.580061	-5.56756	2.58326e-08	1.7437e-07
Bacteria	Spirochaetes	105.352	7.97683	2.47418	3.22402	0.00126404	0.00487558
Bacteria	Verrucomicrobia	2181.55	-1.37573	0.523158	-2.62967	0.00854689	0.0230766
Bacteria	Gemmatimonadetes	392.317	-3.35424	1.10192	-3.04398	0.00233471	0.00700412
Bacteria	Nitrospirae	659.52	-3.90615	0.913132	-4.27775	1.88796e-05	0.00010195
Bacteria	Dependentiae	28.2733	7.50156	2.37731	3.15548	0.00160234	0.00540789
Bacteria	WPS-2	56.9229	-5.21539	1.35709	-3.84308	0.0001215	0.000546752
Water vs Bg121
Domain	Phylum	baseMean	log2FoldChange	lfcSE	stat	pvalue	padj
Bacteria	Epsilonbacteraeota	23.026	-23.432	5.52894	-4.23807	2.25448e-05	0.000121742
Bacteria	Deinococcus-Thermus	283.728	-7.96997	1.02101	-7.80596	5.90523e-15	7.97206e-14
Bacteria	Armatimonadetes	489.809	3.31909	1.26171	2.63063	0.00852273	0.0255682
Bacteria	Actinobacteria	26771	5.15359	0.595961	8.64753	5.26282e-18	1.42096e-16
Bacteria	Planctomycetes	961.09	-1.40566	0.580506	-2.42143	0.0154595	0.0417407
Bacteria	Verrucomicrobia	2181.55	-1.74634	0.523144	-3.33817	0.000843317	0.0032528
Bacteria	Gemmatimonadetes	392.317	-4.71268	1.10151	-4.27837	1.88269e-05	0.000121742
Bacteria	Nitrospirae	659.52	-2.58809	0.913481	-2.83322	0.00460823	0.0155528
Bacteria	Acidobacteria	1218.6	-2.56419	0.67046	-3.82452	0.000131025	0.000589612
Bacteria	WPS-2	56.9229	-6.37605	1.35342	-4.71105	2.46445e-06	2.218e-05
Water vs BgBRE
Domain	Phylum	baseMean	log2FoldChange	lfcSE	stat	pvalue	padj
Bacteria	Deinococcus-Thermus	283.728	-7.42299	1.02121	-7.26879	3.6271e-13	4.89658e-12
Bacteria	Armatimonadetes	489.809	3.5061	1.26188	2.77847	0.00546156	0.0184328
Bacteria	Actinobacteria	26771	4.92496	0.595956	8.26397	1.40911e-16	3.8046e-15
Bacteria	Planctomycetes	961.09	-2.80313	0.580156	-4.83169	1.35381e-06	7.31059e-06
Bacteria	Gemmatimonadetes	392.317	-4.69252	1.10154	-4.25995	2.04477e-05	7.88697e-05
Bacteria	Nitrospirae	659.52	-4.25297	0.913124	-4.6576	3.19914e-06	1.43961e-05
Bacteria	Acidobacteria	1218.6	-3.85382	0.670285	-5.74952	8.94965e-09	8.05468e-08
Bacteria	WPS-2	56.9229	-7.36016	1.35175	-5.44492	5.18288e-08	3.49844e-07
Water vs BgBS90
Domain	Phylum	baseMean	log2FoldChange	lfcSE	stat	pvalue	padj
Unassigned	Unassigned	19716.5	-2.30269	0.614332	-3.74828	0.000178055	0.000467393
Bacteria	Deinococcus-Thermus	283.728	-6.96232	1.02153	-6.81555	9.39047e-12	8.68204e-11
Bacteria	Armatimonadetes	489.809	5.8403	1.26618	4.61253	3.97804e-06	1.67078e-05
Bacteria	Actinobacteria	26771	7.8574	0.596487	13.1728	1.25836e-39	2.64256e-38
Bacteria	Planctomycetes	961.09	-2.77833	0.580198	-4.78858	1.67966e-06	8.8182e-06
Bacteria	Verrucomicrobia	2181.55	-1.92823	0.523154	-3.68579	0.000227995	0.000531988
Bacteria	Gemmatimonadetes	392.317	-2.7834	1.10272	-2.52411	0.011599	0.024358
Bacteria	Nitrospirae	659.52	-3.62102	0.91327	-3.9649	7.34271e-05	0.000220281
Bacteria	Acidobacteria	1218.6	-2.85405	0.670467	-4.25681	2.07366e-05	7.25781e-05
Bacteria	WPS-2	56.9229	-9.14948	1.35039	-6.77544	1.24029e-11	8.68204e-11
Bacteria	Proteobacteria	61098.2	0.984141	0.405749	2.42549	0.0152876	0.0291855
Water vs BgNMRI
Domain	Phylum	baseMean	log2FoldChange	lfcSE	stat	pvalue	padj
Bacteria	Tenericutes	3503.21	-3.89614	1.36164	-2.86135	0.00421845	0.018983
Unassigned	Unassigned	19716.5	-1.80358	0.614339	-2.93581	0.00332677	0.0179645
Bacteria	Deinococcus-Thermus	283.728	-6.07004	1.02259	-5.93595	2.92156e-09	3.94411e-08
Bacteria	Actinobacteria	26771	5.34637	0.596013	8.97022	2.95933e-19	7.9902e-18
Bacteria	Gemmatimonadetes	392.317	-2.80531	1.10299	-2.54335	0.0109794	0.0423491
Bacteria	Nitrospirae	659.52	-2.74095	0.913667	-2.99994	0.00270031	0.0179645
Bacteria	WPS-2	56.9229	-6.41352	1.35511	-4.73286	2.21377e-06	1.99239e-05

### Sheet: Species - replicate 1
Ba vs Bg
Domain	Phylum	baseMean	log2FoldChange	lfcSE	stat	pvalue	padj
Bacteria	Firmicutes	64.392	3.63279	1.22101	2.97525	0.00292753	0.0224444
Bacteria	Bacteroidetes	19339.8	2.39491	0.423248	5.65841	1.52785e-08	3.51406e-07
Bacteria	Verrucomicrobia	2062.68	-1.79596	0.492168	-3.64907	0.000263192	0.0030267
Ba vs Water
Domain	Phylum	baseMean	log2FoldChange	lfcSE	stat	pvalue	padj
Bacteria	Actinobacteria	33834.4	-5.57622	0.734621	-7.59061	3.18406e-14	7.32335e-13
Bacteria	Bacteroidetes	19339.8	1.78988	0.513138	3.48811	0.000486448	0.00259278
Bacteria	Planctomycetes	875.608	1.71438	0.55926	3.06544	0.00217351	0.00714153
Bacteria	Spirochaetes	70.2719	9.82361	3.09778	3.17118	0.00151821	0.0058198
Bacteria	Gemmatimonadetes	301.664	2.79229	1.09085	2.55975	0.0104747	0.0301149
Bacteria	Nitrospirae	581.623	3.18356	0.842814	3.7773	0.000158539	0.00145973
Bacteria	WPS-2	49.9011	5.59903	1.50051	3.73143	0.000190399	0.00145973
Bacteria	Proteobacteria	63870.1	-1.63282	0.473483	-3.44853	0.000563647	0.00259278
Water vs Bg
Domain	Phylum	baseMean	log2FoldChange	lfcSE	stat	pvalue	padj
Bacteria	Tenericutes	3147.32	-2.60867	0.912585	-2.85855	0.00425586	0.0139835
Bacteria	Actinobacteria	33834.4	5.91274	0.526576	11.2287	2.94945e-29	6.78373e-28
Bacteria	Planctomycetes	875.608	-1.43688	0.403626	-3.55991	0.000370975	0.00142207
Bacteria	Verrucomicrobia	2062.68	-1.00128	0.428676	-2.33575	0.0195044	0.0498447
Bacteria	Gemmatimonadetes	301.664	-2.00629	0.788485	-2.54449	0.0109439	0.0314636
Bacteria	Nitrospirae	581.623	-3.07185	0.612103	-5.01851	5.20725e-07	2.99417e-06
Bacteria	Acidobacteria	1101.75	-3.33977	0.642881	-5.19501	2.04707e-07	1.56942e-06
Bacteria	WPS-2	49.9011	-6.77466	1.19886	-5.6509	1.5961e-08	1.83552e-07
Bacteria	Proteobacteria	63870.1	1.35225	0.339423	3.98396	6.77753e-05	0.000311766

### Sheet: Species - replicate 2
Ba vs Bg
Domain	Phylum	baseMean	log2FoldChange	lfcSE	stat	pvalue	padj
Bacteria	Bacteroidetes	23876.4	2.92955	0.453921	6.45387	1.09031e-10	2.8348e-09
Bacteria	Spirochaetes	105.352	6.52227	1.99496	3.26938	0.00107785	0.014012
Ba vs Water
Domain	Phylum	baseMean	log2FoldChange	lfcSE	stat	pvalue	padj
Unassigned	Unassigned	19716.5	2.13767	0.678848	3.14897	0.00163846	0.00389134
Bacteria	Deinococcus-Thermus	283.728	6.83059	1.02867	6.64022	3.13206e-11	2.97546e-10
Bacteria	Armatimonadetes	181.738	3.20732	1.22742	2.61305	0.00897381	0.0189447
Bacteria	Actinobacteria	26771	-4.64556	0.695168	-6.68265	2.34663e-11	2.97546e-10
Bacteria	Bacteroidetes	23876.4	2.54511	0.550276	4.62515	3.74327e-06	1.57108e-05
Bacteria	Planctomycetes	961.09	2.94903	0.641991	4.59357	4.35729e-06	1.57108e-05
Bacteria	Gemmatimonadetes	392.317	5.38275	1.17877	4.56642	4.96129e-06	1.57108e-05
Bacteria	Nitrospirae	659.52	3.77289	0.918886	4.10594	4.0267e-05	0.000109296
Bacteria	Acidobacteria	1218.6	2.16884	0.918441	2.36143	0.0182045	0.0345885
Bacteria	WPS-2	56.9229	6.68908	1.45624	4.59338	4.36122e-06	1.57108e-05
Water vs Bg
Domain	Phylum	baseMean	log2FoldChange	lfcSE	stat	pvalue	padj
Bacteria	Tenericutes	3503.21	-2.95924	1.01116	-2.92659	0.00342699	0.00891016
Unassigned	Unassigned	19716.5	-1.37785	0.486693	-2.83105	0.00463955	0.0109662
Bacteria	Deinococcus-Thermus	283.728	-7.4872	0.827944	-9.04312	1.52259e-19	1.97937e-18
Bacteria	Actinobacteria	26771	5.53768	0.498294	11.1133	1.08106e-28	2.81075e-27
Bacteria	Planctomycetes	961.09	-2.45012	0.462534	-5.29717	1.17608e-07	6.11563e-07
Bacteria	Verrucomicrobia	2181.55	-1.33171	0.439388	-3.03082	0.00243889	0.00704569
Bacteria	Gemmatimonadetes	392.317	-4.45201	0.858114	-5.18813	2.12414e-07	7.88966e-07
Bacteria	Nitrospirae	659.52	-3.70555	0.664059	-5.58015	2.40308e-08	1.562e-07
Bacteria	Acidobacteria	1218.6	-3.44604	0.660368	-5.21837	1.80509e-07	7.82206e-07
Bacteria	WPS-2	56.9229	-7.42036	1.17079	-6.3379	2.32911e-10	2.01856e-09
Bacteria	Proteobacteria	61098.2	0.840351	0.27479	3.05816	0.00222703	0.00704569
