## Supplementary material for "The hemolymph of *Biomphalaria* snail vectors of schistosomiasis supports a diverse microbiome": Supp. Table 3

### Sheet: README
TABLE OF ENRICHED PATHWAYS
These tables show the pathway enriched either in snail samples or water samples. Pathways were determined using PiCRUST2 and analyzed using the ALDEx2 R package. Only pathways below the false discovery rate in at least one replicate are shown.
Below the details about the different columns:
Pathway		Pathway code. Details about the pathway can be obtained on the Metacyc website.	Link to the Metacyc website
Description		Description of the pathway
Replicate 1/2	ALDEx effect	ALDEx effect value. If greater than 1 or lower than -1, effect is considered significant. More details in the vignette of the ALDEx package.	Link to the vignette
	Adjusted p-value	Welch’s t test p-value adjusted with Benjamini-Hochberg procedure (false discovery rate) obtained from the ALDEx analysis.
Pathway class		Pathway class in decreasing order to which the current pathway belongs.
Color code
Green	Pathways present in both replicates

### Sheet: Pathways enriched in snails
Pathway	Description	Replicate 1		Replicate 2		Pathway class
		ALDEx effect	Adjusted p-value	ALDEx effect	Adjusted p-value
3-HYDROXYPHENYLACETATE-DEGRADATION-PWY	4-hydroxyphenylacetate degradation	NA	NA	-2.55874	0.00492282	Degradation/Utilization/Assimilation	Aromatic Compound Degradation
ALL-CHORISMATE-PWY	superpathway of chorismate metabolism	-1.63528	0.0308209	-1.68513	0.020859	Biosynthesis
CATECHOL-ORTHO-CLEAVAGE-PWY	catechol degradation to &beta;-ketoadipate	-1.38555	0.0408344	-1.47138	0.0227306	Degradation/Utilization/Assimilation	Aromatic Compound Degradation	Catechol Degradation
CODH-PWY	reductive acetyl coenzyme A pathway	NA	NA	-1.56786	0.0084286	Degradation/Utilization/Assimilation	C1 Compound Utilization and Assimilation	CO2 Fixation	Autotrophic CO2 Fixation
CRNFORCAT-PWY	creatinine degradation I	NA	NA	-1.20291	0.0383717	Degradation/Utilization/Assimilation	Amine and Polyamine Degradation	Creatinine Degradation
DENITRIFICATION-PWY	nitrate reduction I (denitrification)	-2.01462	0.0081021	-1.87152	0.00735901	Degradation/Utilization/Assimilation	Inorganic Nutrient Metabolism	Nitrogen Compound Metabolism	Denitrification
DHGLUCONATE-PYR-CAT-PWY	glucose degradation (oxidative)	NA	NA	-1.45031	0.048234	Degradation/Utilization/Assimilation	Carbohydrate Degradation	Sugar Degradation
ECASYN-PWY	enterobacterial common antigen biosynthesis	NA	NA	-1.04374	0.00835915	Cell Structure Biosynthesis	Lipopolysaccharide Biosynthesis
ENTBACSYN-PWY	enterobactin biosynthesis	-1.70068	0.0152873	-1.8159	0.0103794	Biosynthesis	Secondary Metabolite Biosynthesis	Siderophore Biosynthesis
GALACTARDEG-PWY	D-galactarate degradation I	-2.02726	0.00422214	-1.79994	0.0111998	Degradation/Utilization/Assimilation	Carboxylate Degradation	Sugar Acid Degradation	D-Galactarate Degradation
GLCMANNANAUT-PWY	superpathway of N-acetylglucosamine, N-acetylmannosamine and N-acetylneuraminate degradation	-2.27598	0.0342659	-2.69239	0.000114413	Degradation/Utilization/Assimilation	Amine and Polyamine Degradation
GLUCARDEG-PWY	D-glucarate degradation I	-2.08826	0.00417329	-1.84411	0.0107764	Degradation/Utilization/Assimilation	Carboxylate Degradation	Sugar Acid Degradation	D-Glucarate Degradation
GLUCARGALACTSUPER-PWY	superpathway of D-glucarate and D-galactarate degradation	-2.08574	0.00418617	-1.81284	0.0112735	Degradation/Utilization/Assimilation
HCAMHPDEG-PWY	3-phenylpropanoate and 3-(3-hydroxyphenyl)propanoate degradation to 2-oxopent-4-enoate	NA	NA	-1.14436	0.0147543	Degradation/Utilization/Assimilation	Aromatic Compound Degradation	Phenolic Compound Degradation
HEXITOLDEGSUPER-PWY	superpathway of hexitol degradation (bacteria)	-1.24171	0.0366642	-1.51908	0.00180357	Degradation/Utilization/Assimilation	Secondary Metabolite Degradation	Sugar Derivative Degradation	Sugar Alcohol Degradation
KDO-NAGLIPASYN-PWY	superpathway of (Kdo)2-lipid A biosynthesis	NA	NA	-1.35924	0.0117999	Biosynthesis	Cell Structure Biosynthesis	Lipopolysaccharide Biosynthesis
KETOGLUCONMET-PWY	ketogluconate metabolism	-1.6881	0.0134862	-1.46656	0.0209659	Degradation/Utilization/Assimilation	Carboxylate Degradation	Sugar Acid Degradation
NAD-BIOSYNTHESIS-II	NAD salvage pathway II	-1.45593	0.0464793	-1.29461	0.0411314	Biosynthesis	Cofactor, Carrier, and Vitamin Biosynthesis	Carrier Biosynthesis	Electron Carrier Biosynthesis	NAD Metabolism
P161-PWY	acetylene degradation	-1.52485	0.00192492	-1.56022	0.000304527	Degradation/Utilization/Assimilation	Carboxylate Degradation	Fermentation to Acetate
P164-PWY	purine nucleobases degradation I (anaerobic)	-1.63694	0.0211844	-1.46513	0.0169461	Degradation/Utilization/Assimilation	Nucleoside and Nucleotide Degradation	Purine Nucleotide Degradation
P184-PWY	protocatechuate degradation I (meta-cleavage pathway)	NA	NA	-1.18593	0.0329676	Degradation/Utilization/Assimilation	Aromatic Compound Degradation	Protocatechuate Degradation
P241-PWY	coenzyme B biosynthesis	NA	NA	-2.49174	0.00645902	Biosynthesis	Cofactor, Prosthetic Group, Electron Carrier, and Vitamin Biosynthesis	Purine Nucleotide Degradation
P261-PWY	coenzyme M biosynthesis I	-1.83974	0.0421728	NA	NA	Biosynthesis	Cofactor, Carrier, and Vitamin Biosynthesis	Carrier Biosynthesis	Single Carbon Carrier Biosynthesis	Coenzyme M Biosynthesis
P281-PWY	3-phenylpropanoate degradation	-1.45998	0.0383607	-1.33653	0.0231259	Degradation/Utilization/Assimilation	Aromatic Compound Degradation	Phenolic Compound Degradation
P441-PWY	superpathway of N-acetylneuraminate degradation	NA	NA	-2.78795	0.000899513	Degradation/Utilization/Assimilation	Carboxylate Degradation
POLYAMINSYN3-PWY	superpathway of polyamine biosynthesis II	NA	NA	-1.25216	0.0372862	Biosynthesis	Amine and Polyamine Biosynthesis
PROTOCATECHUATE-ORTHO-CLEAVAGE-PWY	protocatechuate degradation II (ortho-cleavage pathway)	-1.95757	0.0132879	-1.82679	0.0106376	Degradation/Utilization/Assimilation	Aromatic Compound Degradation	Protocatechuate Degradation
PWY-1361	benzoyl-CoA degradation I (aerobic)	-1.73457	0.0381444	-1.65197	0.0445336	Degradation/Utilization/Assimilation	Aromatic Compound Degradation	Benzoyl-CoA Degradation
PWY-3661	glycine betaine degradation I	-1.91235	0.00840841	-1.97295	0.0111567	Degradation/Utilization/Assimilation	Amine and Polyamine Degradation	Glycine Betaine Degradation
PWY-5180	toluene degradation I (aerobic) (via o-cresol)	NA	NA	-1.14918	0.0100848	Degradation/Utilization/Assimilation	Aromatic Compound Degradation	Toluene Degradation
PWY-5181	toluene degradation III (aerobic) (via p-cresol)	NA	NA	-1.86392	0.0109097	Degradation/Utilization/Assimilation	Aromatic Compound Degradation	Toluene Degradation
PWY-5182	toluene degradation II (aerobic) (via 4-methylcatechol)	NA	NA	-1.19997	0.0100581	Degradation/Utilization/Assimilation	Aromatic Compound Degradation	Toluene Degradation
PWY-5417	catechol degradation III (ortho-cleavage pathway)	NA	NA	-1.30326	0.0331228	Degradation/Utilization/Assimilation	Aromatic Compound Degradation	Catechol Degradation
PWY-5431	aromatic compounds degradation via &beta;-ketoadipate	NA	NA	-1.3218	0.0331322	Degradation/Utilization/Assimilation	Aromatic Compound Degradation	Catechol Degradation
PWY-5676	acetyl-CoA fermentation to butanoate II	-1.45702	0.0137971	-1.41802	0.0103204	Generation of Precursor Metabolite and Energy	Fermentation	Fermentation to Short-Chain Fatty Acids	Fermentation to Butanoate
PWY-5705	allantoin degradation to glyoxylate III	-1.19587	0.0430799	-1.37674	0.0298239	Degradation/Utilization/Assimilation	Amine and Polyamine Degradation	Allantoin Degradation
PWY-5741	ethylmalonyl-CoA pathway	-1.86522	0.0114591	-1.5679	0.0256781	Generation of Precursor Metabolites and Energy
PWY-5845	superpathway of menaquinol-9 biosynthesis	-1.33662	0.0489701	-1.73499	0.0212695	Biosynthesis	Cofactor, Prosthetic Group, Electron Carrier, and Vitamin Biosynthesis	Quinol and Quinone Biosynthesis	Menaquinol Biosynthesis
PWY-5850	superpathway of menaquinol-6 biosynthesis I	-1.34272	0.0489174	-1.75344	0.0212729	Biosynthesis	Cofactor, Prosthetic Group, Electron Carrier, and Vitamin Biosynthesis	Quinol and Quinone Biosynthesis	Menaquinol Biosynthesis
PWY-5860	superpathway of demethylmenaquinol-6 biosynthesis I	-1.34937	0.0461578	-1.74458	0.0193556	Biosynthesis	Cofactor, Prosthetic Group, Electron Carrier, and Vitamin Biosynthesis	Quinol and Quinone Biosynthesis	Demethylmenaquinol Biosynthesis	Demethylmenaquinol-6 Biosynthesis
PWY-5862	superpathway of demethylmenaquinol-9 biosynthesis	-1.40061	0.0461485	-1.73081	0.0193926	Biosynthesis	Cofactor, Prosthetic Group, Electron Carrier, and Vitamin Biosynthesis	Quinol and Quinone Biosynthesis	Demethylmenaquinol Biosynthesis
PWY-5896	superpathway of menaquinol-10 biosynthesis	-1.35333	0.0488129	-1.78717	0.021261	Biosynthesis	Cofactor, Prosthetic Group, Electron Carrier, and Vitamin Biosynthesis	Quinol and Quinone Biosynthesis	Menaquinol Biosynthesis
PWY-6071	superpathway of phenylethylamine degradation	NA	NA	-1.47958	0.0134518	Degradation/Utilization/Assimilation	Amine and Polyamine Degradation
PWY-6182	superpathway of salicylate degradation	NA	NA	-1.37646	0.0293601	Degradation/Utilization/Assimilation	Aromatic Compound Degradation
PWY-6185	4-methylcatechol degradation (ortho cleavage)	NA	NA	-1.99003	0.00584887	Degradation/Utilization/Assimilation	Aromatic Compound Degradation
PWY-6467	Kdo transfer to lipid IVA III (Chlamydia)	-1.07001	0.02184	NA	NA	Biosynthesis	Cell Structure Biosynthesis	Lipopolysaccharide Biosynthesis	Kdo Transfer to Lipid IVA
PWY-6641	superpathway of sulfolactate degradation	-1.64457	0.0464187	NA	NA	Degradation/Utilization/Assimilation	Inorganic Nutrient Metabolism	Sulfur Compound Metabolism	Sulfolactate Degradation
PWY-6690	cinnamate and 3-hydroxycinnamate degradation to 2-oxopent-4-enoate	NA	NA	-1.10806	0.0140293	Degradation/Utilization/Assimilation	Aromatic Compound Degradation	Phenolic Compound Degradation
PWY-6891	thiazole biosynthesis II (Bacillus)	NA	NA	-1.20603	0.0203922	Biosynthesis	Cofactor, Carrier, and Vitamin Biosynthesis	Enzyme Cofactor Biosynthesis	Thiamine Biosynthesis	Thiazole Biosynthesis
PWY-6895	superpathway of thiamin diphosphate biosynthesis II	NA	NA	-1.22668	0.0278825	Biosynthesis	Cofactor, Carrier, and Vitamin Biosynthesis	Enzyme Cofactor Biosynthesis	Thiamine Biosynthesis
PWY-6992	1,5-anhydrofructose degradation	-1.53682	0.0459766	NA	NA	Degradation/Utilization/Assimilation	Carbohydrate Degradation	Sugar Degradation
PWY-7046	4-coumarate degradation (anaerobic)	-1.03354	0.0253371	NA	NA	Degradation/Utilization/Assimilation	Aromatic Compound Degradation	Phenolic Compound Degradation	Phenylpropanoid Derivative Degradation
PWY-7090	UDP-2,3-diacetamido-2,3-dideoxy-&alpha;-D-mannuronate biosynthesis	-1.1542	0.0356063	-1.30536	0.0116543	Biosynthesis	Carbohydrate Biosynthesis	Sugar Biosynthesis	Sugar Nucleotide Biosynthesis	UDP-sugar Biosynthesis
PWY-7196	superpathway of pyrimidine ribonucleosides salvage	-1.05523	0.0459019	-1.06873	0.0290042	Biosynthesis	Nucleoside and Nucleotide Biosynthesis	Pyrimidine Nucleotide Biosynthesis	Pyrimidine Nucleotide Salvage
PWY-7295	L-arabinose degradation IV	-1.26648	0.047403	-3.24046	0.00603747	Degradation/Utilization/Assimilation	Carbohydrate Degradation	Sugar Degradation	L-arabinose Degradation
PWY-7315	dTDP-N-acetylthomosamine biosynthesis	-1.85922	0.0198204	-1.60234	0.0231748	Biosynthesis	Carbohydrate Biosynthesis	Sugar Biosynthesis	Sugar Nucleotide Biosynthesis	dTDP-sugar Biosynthesis
PWY-7347	sucrose biosynthesis III	-1.50444	0.0422776	-1.29919	0.0453232	Biosynthesis	Carbohydrate Biosynthesis	Sugar Biosynthesis	Sucrose Biosynthesis
PWY-7376	cob(II)yrinate a,c-diamide biosynthesis II (late cobalt incorporation)	-1.24542	0.0442074	-1.33548	0.0248161	Biosynthesis	Cofactor, Prosthetic Group, Electron Carrier, and Vitamin Biosynthesis	cob(II)yrinate a,c-diamide biosynthesis
PWY0-1277	3-phenylpropanoate and 3-(3-hydroxyphenyl)propanoate degradation	NA	NA	-1.12167	0.0262552	Degradation/Utilization/Assimilation	Aromatic Compound Degradation
PWY0-1296	purine ribonucleosides degradation	-2.1112	0.0121131	-2.20639	0.00498546	Degradation/Utilization/Assimilation	Nucleoside and Nucleotide Degradation	Purine Nucleotide Degradation
PWY0-1297	superpathway of purine deoxyribonucleosides degradation	-2.54818	0.00550464	-2.29824	0.00497498	Degradation/Utilization/Assimilation	Nucleoside and Nucleotide Degradation
PWY0-1298	superpathway of pyrimidine deoxyribonucleosides degradation	-2.5211	0.00347218	-2.34748	0.00317565	Degradation/Utilization/Assimilation	Nucleoside and Nucleotide Degradation	Pyrimidine Nucleotide Degradation
PWY0-1338	polymyxin resistance	NA	NA	-1.21612	0.00205754	Biosynthesis	Cell Structure Biosynthesis	Lipopolysaccharide Biosynthesis
PWY0-321	phenylacetate degradation I (aerobic)	NA	NA	-1.74831	0.0108422	Degradation/Utilization/Assimilation	Aromatic Compound Degradation	Phenolic Compound Degradation	Phenylacetate Degradation
PWY0-845	superpathway of pyridoxal 5'-phosphate biosynthesis and salvage	-1.2101	0.0382267	-1.44368	0.0111477	Biosynthesis	Cofactor, Prosthetic Group, Electron Carrier, and Vitamin Biosynthesis	Vitamin Biosynthesis	Vitamin B6 Biosynthesis
PYRIDOXSYN-PWY	pyridoxal 5'-phosphate biosynthesis I	NA	NA	-1.07077	0.0485861	Biosynthesis	Cofactor, Carrier, and Vitamin Biosynthesis	Enzyme Cofactor Biosynthesis	Vitamin B6 Biosynthesis
SUCSYN-PWY	sucrose biosynthesis I (from photosynthesis)	-1.51183	0.0433447	-1.28227	0.0472819	Biosynthesis	Carbohydrate Biosynthesis	Sugar Biosynthesis	Sucrose Biosynthesis

### Sheet: Pathways enriched in water
Pathway	Description	Replicate 1		Replicate 2		Pathway class
		ALDEx effect	Adjusted p-value	ALDEx effect	Adjusted p-value
P124-PWY	Bifidobacterium shunt	NA	NA	1.20352	0.0232209	Degradation/Utilization/Assimilation	Carbohydrate Degradation	Sugar Degradation
PWY-6383	mono-trans, poly-cis decaprenyl phosphate biosynthesis	2.03394	0.000306531	2.17285	6.09374e-06	Biosynthesis	Cofactor, Prosthetic Group, Electron Carrier, and Vitamin Biosynthesis	Polyprenyl Biosynthesis
PWY-6545	pyrimidine deoxyribonucleotides de novo biosynthesis III	1.91092	0.00971228	1.82671	0.00401989	Biosynthesis	Nucleoside and Nucleotide Biosynthesis	2'-Deoxyribonucleotide Biosynthesis	Pyrimidine Deoxyribonucleotide De Novo Biosynthesis
PWY-7007	methyl ketone biosynthesis	1.38115	0.0145183	1.61969	0.00332414	Generation of Precursor Metabolite and Energy
PWY1G-0	mycothiol biosynthesis	2.58493	4.7912e-06	2.7568	6.7845e-06	Biosynthesis	Cofactor, Prosthetic Group, Electron Carrier, and Vitamin Biosynthesis	Reductant Biosynthesis
