## Supplementary material for "The hemolymph of *Biomphalaria* snail vectors of schistosomiasis supports a diverse microbiome": Supp. Table 4

### Sheet: Reverse and Sequencing Primers
RC of 3' Illumina Adapter	Reverse Primer Pad	Reverse Primer Linker	806rB Reverse Primer	Primer For PCR	Tm from IDT website
CAAGCAGAAGACGGCATACGAGAT	AGTCAGCCAG	CC	GGACTACNVGGGTWTCTAAT	CAAGCAGAAGACGGCATACGAGATAGTCAGCCAGCCGGACTACNVGGGTWTCTAAT	NA (doesn't apply to sequencer)
	Reverse Primer Pad	Reverse Primer Linker	806rB Reverse Primer	Read 2 Sequencing Primer
	AGTCAGCCAG	CC	GGACTACNVGGGTWTCTAAT	AGTCAGCCAGCCGGACTACNVGGGTWTCTAAT	65.9
	Forward Primer Pad	Forward Primer Linker	515f Forward Primer	Read 1 Sequencing Primer
	TATGGTAATT	GT	GTGYCAGCMGCCGCGGTAA	TATGGTAATTGTGTGYCAGCMGCCGCGGTAA	66.9
			5' Illumina adapter extended	Index Sequence Primer
				AATGATACGGCGACCACCGAGATCTACACGCT	66.1

### Sheet: Forward Primer Constructs
#SampleID	Plate	Well	Name	Illumina 5' Adapter	Golay Barcode	Forward Primer Pad	Forward Primer Linker	515f forward primer	Primer For PCR
Bg26.1.1	1	A1	515rcbc0	AATGATACGGCGACCACCGAGATCTACACGCT	AGCCTTCGTCGC	TATGGTAATT	GT	GTGYCAGCMGCCGCGGTAA	AATGATACGGCGACCACCGAGATCTACACGCTAGCCTTCGTCGCTATGGTAATTGTGTGYCAGCMGCCGCGGTAA
Bg26.2.1	1	A2	515rcbc1	AATGATACGGCGACCACCGAGATCTACACGCT	TCCATACCGGAA	TATGGTAATT	GT	GTGYCAGCMGCCGCGGTAA	AATGATACGGCGACCACCGAGATCTACACGCTTCCATACCGGAATATGGTAATTGTGTGYCAGCMGCCGCGGTAA
Bg26.3.1	1	A3	515rcbc2	AATGATACGGCGACCACCGAGATCTACACGCT	AGCCCTGCTACA	TATGGTAATT	GT	GTGYCAGCMGCCGCGGTAA	AATGATACGGCGACCACCGAGATCTACACGCTAGCCCTGCTACATATGGTAATTGTGTGYCAGCMGCCGCGGTAA
Bg26.4.1	1	A4	515rcbc3	AATGATACGGCGACCACCGAGATCTACACGCT	CCTAACGGTCCA	TATGGTAATT	GT	GTGYCAGCMGCCGCGGTAA	AATGATACGGCGACCACCGAGATCTACACGCTCCTAACGGTCCATATGGTAATTGTGTGYCAGCMGCCGCGGTAA
Bg26.5.1	1	A5	515rcbc4	AATGATACGGCGACCACCGAGATCTACACGCT	CGCGCCTTAAAC	TATGGTAATT	GT	GTGYCAGCMGCCGCGGTAA	AATGATACGGCGACCACCGAGATCTACACGCTCGCGCCTTAAACTATGGTAATTGTGTGYCAGCMGCCGCGGTAA
Bg26.Water.1	1	A6	515rcbc5	AATGATACGGCGACCACCGAGATCTACACGCT	TATGGTACCCAG	TATGGTAATT	GT	GTGYCAGCMGCCGCGGTAA	AATGATACGGCGACCACCGAGATCTACACGCTTATGGTACCCAGTATGGTAATTGTGTGYCAGCMGCCGCGGTAA
Bg26.1.2	1	A7	515rcbc6	AATGATACGGCGACCACCGAGATCTACACGCT	TACAATATCTGT	TATGGTAATT	GT	GTGYCAGCMGCCGCGGTAA	AATGATACGGCGACCACCGAGATCTACACGCTTACAATATCTGTTATGGTAATTGTGTGYCAGCMGCCGCGGTAA
Bg26.2.2	1	A8	515rcbc7	AATGATACGGCGACCACCGAGATCTACACGCT	AATTTAGGTAGG	TATGGTAATT	GT	GTGYCAGCMGCCGCGGTAA	AATGATACGGCGACCACCGAGATCTACACGCTAATTTAGGTAGGTATGGTAATTGTGTGYCAGCMGCCGCGGTAA
Bg26.3.2	1	A9	515rcbc8	AATGATACGGCGACCACCGAGATCTACACGCT	GACTCAACCAGT	TATGGTAATT	GT	GTGYCAGCMGCCGCGGTAA	AATGATACGGCGACCACCGAGATCTACACGCTGACTCAACCAGTTATGGTAATTGTGTGYCAGCMGCCGCGGTAA
Bg26.4.2	1	A10	515rcbc9	AATGATACGGCGACCACCGAGATCTACACGCT	GCCTCTACGTCG	TATGGTAATT	GT	GTGYCAGCMGCCGCGGTAA	AATGATACGGCGACCACCGAGATCTACACGCTGCCTCTACGTCGTATGGTAATTGTGTGYCAGCMGCCGCGGTAA
Bg26.5.2	1	A11	515rcbc10	AATGATACGGCGACCACCGAGATCTACACGCT	ACTACTGAGGAT	TATGGTAATT	GT	GTGYCAGCMGCCGCGGTAA	AATGATACGGCGACCACCGAGATCTACACGCTACTACTGAGGATTATGGTAATTGTGTGYCAGCMGCCGCGGTAA
Bg26.Water.2	1	A12	515rcbc11	AATGATACGGCGACCACCGAGATCTACACGCT	AATTCACCTCCT	TATGGTAATT	GT	GTGYCAGCMGCCGCGGTAA	AATGATACGGCGACCACCGAGATCTACACGCTAATTCACCTCCTTATGGTAATTGTGTGYCAGCMGCCGCGGTAA
Bg36.1.1	1	B1	515rcbc12	AATGATACGGCGACCACCGAGATCTACACGCT	CGTATAAATGCG	TATGGTAATT	GT	GTGYCAGCMGCCGCGGTAA	AATGATACGGCGACCACCGAGATCTACACGCTCGTATAAATGCGTATGGTAATTGTGTGYCAGCMGCCGCGGTAA
Bg36.2.1	1	B2	515rcbc13	AATGATACGGCGACCACCGAGATCTACACGCT	ATGCTGCAACAC	TATGGTAATT	GT	GTGYCAGCMGCCGCGGTAA	AATGATACGGCGACCACCGAGATCTACACGCTATGCTGCAACACTATGGTAATTGTGTGYCAGCMGCCGCGGTAA
Bg36.3.1	1	B3	515rcbc14	AATGATACGGCGACCACCGAGATCTACACGCT	ACTCGCTCGCTG	TATGGTAATT	GT	GTGYCAGCMGCCGCGGTAA	AATGATACGGCGACCACCGAGATCTACACGCTACTCGCTCGCTGTATGGTAATTGTGTGYCAGCMGCCGCGGTAA
Bg36.4.1	1	B4	515rcbc15	AATGATACGGCGACCACCGAGATCTACACGCT	TTCCTTAGTAGT	TATGGTAATT	GT	GTGYCAGCMGCCGCGGTAA	AATGATACGGCGACCACCGAGATCTACACGCTTTCCTTAGTAGTTATGGTAATTGTGTGYCAGCMGCCGCGGTAA
Bg36.5.1	1	B5	515rcbc16	AATGATACGGCGACCACCGAGATCTACACGCT	CGTCCGTATGAA	TATGGTAATT	GT	GTGYCAGCMGCCGCGGTAA	AATGATACGGCGACCACCGAGATCTACACGCTCGTCCGTATGAATATGGTAATTGTGTGYCAGCMGCCGCGGTAA
Bg36.Water.1	1	B6	515rcbc17	AATGATACGGCGACCACCGAGATCTACACGCT	ACGTGAGGAACG	TATGGTAATT	GT	GTGYCAGCMGCCGCGGTAA	AATGATACGGCGACCACCGAGATCTACACGCTACGTGAGGAACGTATGGTAATTGTGTGYCAGCMGCCGCGGTAA
Bg36.1.2	1	B7	515rcbc18	AATGATACGGCGACCACCGAGATCTACACGCT	GGTTGCCCTGTA	TATGGTAATT	GT	GTGYCAGCMGCCGCGGTAA	AATGATACGGCGACCACCGAGATCTACACGCTGGTTGCCCTGTATATGGTAATTGTGTGYCAGCMGCCGCGGTAA
Bg36.2.2	1	B8	515rcbc19	AATGATACGGCGACCACCGAGATCTACACGCT	CATATAGCCCGA	TATGGTAATT	GT	GTGYCAGCMGCCGCGGTAA	AATGATACGGCGACCACCGAGATCTACACGCTCATATAGCCCGATATGGTAATTGTGTGYCAGCMGCCGCGGTAA
Bg36.3.2	1	B9	515rcbc20	AATGATACGGCGACCACCGAGATCTACACGCT	GCCTATGAGATC	TATGGTAATT	GT	GTGYCAGCMGCCGCGGTAA	AATGATACGGCGACCACCGAGATCTACACGCTGCCTATGAGATCTATGGTAATTGTGTGYCAGCMGCCGCGGTAA
Bg36.4.2	1	B10	515rcbc21	AATGATACGGCGACCACCGAGATCTACACGCT	CAAGTGAAGGGA	TATGGTAATT	GT	GTGYCAGCMGCCGCGGTAA	AATGATACGGCGACCACCGAGATCTACACGCTCAAGTGAAGGGATATGGTAATTGTGTGYCAGCMGCCGCGGTAA
Bg36.5.2	1	B11	515rcbc22	AATGATACGGCGACCACCGAGATCTACACGCT	CACGTTTATTCC	TATGGTAATT	GT	GTGYCAGCMGCCGCGGTAA	AATGATACGGCGACCACCGAGATCTACACGCTCACGTTTATTCCTATGGTAATTGTGTGYCAGCMGCCGCGGTAA
Bg36.Water.2	1	B12	515rcbc23	AATGATACGGCGACCACCGAGATCTACACGCT	TAATCGGTGCCA	TATGGTAATT	GT	GTGYCAGCMGCCGCGGTAA	AATGATACGGCGACCACCGAGATCTACACGCTTAATCGGTGCCATATGGTAATTGTGTGYCAGCMGCCGCGGTAA
Bg121.1.1	1	C1	515rcbc24	AATGATACGGCGACCACCGAGATCTACACGCT	TGACTAATGGCC	TATGGTAATT	GT	GTGYCAGCMGCCGCGGTAA	AATGATACGGCGACCACCGAGATCTACACGCTTGACTAATGGCCTATGGTAATTGTGTGYCAGCMGCCGCGGTAA
Bg121.2.1	1	C2	515rcbc25	AATGATACGGCGACCACCGAGATCTACACGCT	CGGGACACCCGA	TATGGTAATT	GT	GTGYCAGCMGCCGCGGTAA	AATGATACGGCGACCACCGAGATCTACACGCTCGGGACACCCGATATGGTAATTGTGTGYCAGCMGCCGCGGTAA
Bg121.3.1	1	C3	515rcbc26	AATGATACGGCGACCACCGAGATCTACACGCT	CTGTCTATACTA	TATGGTAATT	GT	GTGYCAGCMGCCGCGGTAA	AATGATACGGCGACCACCGAGATCTACACGCTCTGTCTATACTATATGGTAATTGTGTGYCAGCMGCCGCGGTAA
Bg121.4.1	1	C4	515rcbc27	AATGATACGGCGACCACCGAGATCTACACGCT	TATGCCAGAGAT	TATGGTAATT	GT	GTGYCAGCMGCCGCGGTAA	AATGATACGGCGACCACCGAGATCTACACGCTTATGCCAGAGATTATGGTAATTGTGTGYCAGCMGCCGCGGTAA
Bg121.5.1	1	C5	515rcbc28	AATGATACGGCGACCACCGAGATCTACACGCT	CGTTTGGAATGA	TATGGTAATT	GT	GTGYCAGCMGCCGCGGTAA	AATGATACGGCGACCACCGAGATCTACACGCTCGTTTGGAATGATATGGTAATTGTGTGYCAGCMGCCGCGGTAA
Bg121.Water.1	1	C6	515rcbc29	AATGATACGGCGACCACCGAGATCTACACGCT	AAGAACTCATGA	TATGGTAATT	GT	GTGYCAGCMGCCGCGGTAA	AATGATACGGCGACCACCGAGATCTACACGCTAAGAACTCATGATATGGTAATTGTGTGYCAGCMGCCGCGGTAA
Bg121.1.2	1	C7	515rcbc30	AATGATACGGCGACCACCGAGATCTACACGCT	TGATATCGTCTT	TATGGTAATT	GT	GTGYCAGCMGCCGCGGTAA	AATGATACGGCGACCACCGAGATCTACACGCTTGATATCGTCTTTATGGTAATTGTGTGYCAGCMGCCGCGGTAA
Bg121.2.2	1	C8	515rcbc31	AATGATACGGCGACCACCGAGATCTACACGCT	CGGTGACCTACT	TATGGTAATT	GT	GTGYCAGCMGCCGCGGTAA	AATGATACGGCGACCACCGAGATCTACACGCTCGGTGACCTACTTATGGTAATTGTGTGYCAGCMGCCGCGGTAA
Bg121.3.2	1	C9	515rcbc32	AATGATACGGCGACCACCGAGATCTACACGCT	AATGCGCGTATA	TATGGTAATT	GT	GTGYCAGCMGCCGCGGTAA	AATGATACGGCGACCACCGAGATCTACACGCTAATGCGCGTATATATGGTAATTGTGTGYCAGCMGCCGCGGTAA
Bg121.4.2	1	C10	515rcbc33	AATGATACGGCGACCACCGAGATCTACACGCT	CTTGATTCTTGA	TATGGTAATT	GT	GTGYCAGCMGCCGCGGTAA	AATGATACGGCGACCACCGAGATCTACACGCTCTTGATTCTTGATATGGTAATTGTGTGYCAGCMGCCGCGGTAA
Bg121.5.2	1	C11	515rcbc34	AATGATACGGCGACCACCGAGATCTACACGCT	GAAATCTTGAAG	TATGGTAATT	GT	GTGYCAGCMGCCGCGGTAA	AATGATACGGCGACCACCGAGATCTACACGCTGAAATCTTGAAGTATGGTAATTGTGTGYCAGCMGCCGCGGTAA
Bg121.Water.2	1	C12	515rcbc35	AATGATACGGCGACCACCGAGATCTACACGCT	GAGATACAGTTC	TATGGTAATT	GT	GTGYCAGCMGCCGCGGTAA	AATGATACGGCGACCACCGAGATCTACACGCTGAGATACAGTTCTATGGTAATTGTGTGYCAGCMGCCGCGGTAA
BgNMRI.1.1	1	D1	515rcbc36	AATGATACGGCGACCACCGAGATCTACACGCT	GTGGAGTCTCAT	TATGGTAATT	GT	GTGYCAGCMGCCGCGGTAA	AATGATACGGCGACCACCGAGATCTACACGCTGTGGAGTCTCATTATGGTAATTGTGTGYCAGCMGCCGCGGTAA
BgNMRI.2.1	1	D2	515rcbc37	AATGATACGGCGACCACCGAGATCTACACGCT	ACCTTACACCTT	TATGGTAATT	GT	GTGYCAGCMGCCGCGGTAA	AATGATACGGCGACCACCGAGATCTACACGCTACCTTACACCTTTATGGTAATTGTGTGYCAGCMGCCGCGGTAA
BgNMRI.3.1	1	D3	515rcbc38	AATGATACGGCGACCACCGAGATCTACACGCT	TAATCTCGCCGG	TATGGTAATT	GT	GTGYCAGCMGCCGCGGTAA	AATGATACGGCGACCACCGAGATCTACACGCTTAATCTCGCCGGTATGGTAATTGTGTGYCAGCMGCCGCGGTAA
BgNMRI.4.1	1	D4	515rcbc39	AATGATACGGCGACCACCGAGATCTACACGCT	ATCTAGTGGCAA	TATGGTAATT	GT	GTGYCAGCMGCCGCGGTAA	AATGATACGGCGACCACCGAGATCTACACGCTATCTAGTGGCAATATGGTAATTGTGTGYCAGCMGCCGCGGTAA
BgNMRI.5.1	1	D5	515rcbc40	AATGATACGGCGACCACCGAGATCTACACGCT	ACGCTTAACGAC	TATGGTAATT	GT	GTGYCAGCMGCCGCGGTAA	AATGATACGGCGACCACCGAGATCTACACGCTACGCTTAACGACTATGGTAATTGTGTGYCAGCMGCCGCGGTAA
BgNMRI.Water.1	1	D6	515rcbc41	AATGATACGGCGACCACCGAGATCTACACGCT	TACGGATTATGG	TATGGTAATT	GT	GTGYCAGCMGCCGCGGTAA	AATGATACGGCGACCACCGAGATCTACACGCTTACGGATTATGGTATGGTAATTGTGTGYCAGCMGCCGCGGTAA
BgNMRI.1.2	1	D7	515rcbc42	AATGATACGGCGACCACCGAGATCTACACGCT	ATACATGCAAGA	TATGGTAATT	GT	GTGYCAGCMGCCGCGGTAA	AATGATACGGCGACCACCGAGATCTACACGCTATACATGCAAGATATGGTAATTGTGTGYCAGCMGCCGCGGTAA
BgNMRI.2.2	1	D8	515rcbc43	AATGATACGGCGACCACCGAGATCTACACGCT	CTTAGTGCAGAA	TATGGTAATT	GT	GTGYCAGCMGCCGCGGTAA	AATGATACGGCGACCACCGAGATCTACACGCTCTTAGTGCAGAATATGGTAATTGTGTGYCAGCMGCCGCGGTAA
BgNMRI.3.2	1	D9	515rcbc44	AATGATACGGCGACCACCGAGATCTACACGCT	AATCTTGCGCCG	TATGGTAATT	GT	GTGYCAGCMGCCGCGGTAA	AATGATACGGCGACCACCGAGATCTACACGCTAATCTTGCGCCGTATGGTAATTGTGTGYCAGCMGCCGCGGTAA
BgNMRI.4.2	1	D10	515rcbc45	AATGATACGGCGACCACCGAGATCTACACGCT	AGGATCAGGGAA	TATGGTAATT	GT	GTGYCAGCMGCCGCGGTAA	AATGATACGGCGACCACCGAGATCTACACGCTAGGATCAGGGAATATGGTAATTGTGTGYCAGCMGCCGCGGTAA
BgNMRI.5.2	1	D11	515rcbc46	AATGATACGGCGACCACCGAGATCTACACGCT	AATAACTAGGGT	TATGGTAATT	GT	GTGYCAGCMGCCGCGGTAA	AATGATACGGCGACCACCGAGATCTACACGCTAATAACTAGGGTTATGGTAATTGTGTGYCAGCMGCCGCGGTAA
BgNMRI.Water.2	1	D12	515rcbc47	AATGATACGGCGACCACCGAGATCTACACGCT	TATTGCAGCAGC	TATGGTAATT	GT	GTGYCAGCMGCCGCGGTAA	AATGATACGGCGACCACCGAGATCTACACGCTTATTGCAGCAGCTATGGTAATTGTGTGYCAGCMGCCGCGGTAA
BgBRE.1.1	1	E1	515rcbc48	AATGATACGGCGACCACCGAGATCTACACGCT	TGATGTGCTAAG	TATGGTAATT	GT	GTGYCAGCMGCCGCGGTAA	AATGATACGGCGACCACCGAGATCTACACGCTTGATGTGCTAAGTATGGTAATTGTGTGYCAGCMGCCGCGGTAA
BgBRE.2.1	1	E2	515rcbc49	AATGATACGGCGACCACCGAGATCTACACGCT	GTAGTAGACCAT	TATGGTAATT	GT	GTGYCAGCMGCCGCGGTAA	AATGATACGGCGACCACCGAGATCTACACGCTGTAGTAGACCATTATGGTAATTGTGTGYCAGCMGCCGCGGTAA
BgBRE.3.1	1	E3	515rcbc50	AATGATACGGCGACCACCGAGATCTACACGCT	AGTAAAGATCGT	TATGGTAATT	GT	GTGYCAGCMGCCGCGGTAA	AATGATACGGCGACCACCGAGATCTACACGCTAGTAAAGATCGTTATGGTAATTGTGTGYCAGCMGCCGCGGTAA
BgBRE.4.1	1	E4	515rcbc51	AATGATACGGCGACCACCGAGATCTACACGCT	CTCGCCCTCGCC	TATGGTAATT	GT	GTGYCAGCMGCCGCGGTAA	AATGATACGGCGACCACCGAGATCTACACGCTCTCGCCCTCGCCTATGGTAATTGTGTGYCAGCMGCCGCGGTAA
BgBRE.5.1	1	E5	515rcbc52	AATGATACGGCGACCACCGAGATCTACACGCT	TCTCTTTCGACA	TATGGTAATT	GT	GTGYCAGCMGCCGCGGTAA	AATGATACGGCGACCACCGAGATCTACACGCTTCTCTTTCGACATATGGTAATTGTGTGYCAGCMGCCGCGGTAA
BgBRE.Water.1	1	E6	515rcbc53	AATGATACGGCGACCACCGAGATCTACACGCT	ACATACTGAGCA	TATGGTAATT	GT	GTGYCAGCMGCCGCGGTAA	AATGATACGGCGACCACCGAGATCTACACGCTACATACTGAGCATATGGTAATTGTGTGYCAGCMGCCGCGGTAA
BgBRE.1.2	1	E7	515rcbc54	AATGATACGGCGACCACCGAGATCTACACGCT	GTTGATACGATG	TATGGTAATT	GT	GTGYCAGCMGCCGCGGTAA	AATGATACGGCGACCACCGAGATCTACACGCTGTTGATACGATGTATGGTAATTGTGTGYCAGCMGCCGCGGTAA
BgBRE.2.2	1	E8	515rcbc55	AATGATACGGCGACCACCGAGATCTACACGCT	GTCAACGCTGTC	TATGGTAATT	GT	GTGYCAGCMGCCGCGGTAA	AATGATACGGCGACCACCGAGATCTACACGCTGTCAACGCTGTCTATGGTAATTGTGTGYCAGCMGCCGCGGTAA
BgBRE.3.2	1	E9	515rcbc56	AATGATACGGCGACCACCGAGATCTACACGCT	TGAGACCCTACA	TATGGTAATT	GT	GTGYCAGCMGCCGCGGTAA	AATGATACGGCGACCACCGAGATCTACACGCTTGAGACCCTACATATGGTAATTGTGTGYCAGCMGCCGCGGTAA
BgBRE.4.2	1	E10	515rcbc57	AATGATACGGCGACCACCGAGATCTACACGCT	ACTTGGTGTAAG	TATGGTAATT	GT	GTGYCAGCMGCCGCGGTAA	AATGATACGGCGACCACCGAGATCTACACGCTACTTGGTGTAAGTATGGTAATTGTGTGYCAGCMGCCGCGGTAA
BgBRE.5.2	1	E11	515rcbc58	AATGATACGGCGACCACCGAGATCTACACGCT	ATTACGTATCAT	TATGGTAATT	GT	GTGYCAGCMGCCGCGGTAA	AATGATACGGCGACCACCGAGATCTACACGCTATTACGTATCATTATGGTAATTGTGTGYCAGCMGCCGCGGTAA
BgBRE.Water.2	1	E12	515rcbc59	AATGATACGGCGACCACCGAGATCTACACGCT	CACGCAGTCTAC	TATGGTAATT	GT	GTGYCAGCMGCCGCGGTAA	AATGATACGGCGACCACCGAGATCTACACGCTCACGCAGTCTACTATGGTAATTGTGTGYCAGCMGCCGCGGTAA
BgBS90.1.1	1	F1	515rcbc60	AATGATACGGCGACCACCGAGATCTACACGCT	TGTGCACGCCAT	TATGGTAATT	GT	GTGYCAGCMGCCGCGGTAA	AATGATACGGCGACCACCGAGATCTACACGCTTGTGCACGCCATTATGGTAATTGTGTGYCAGCMGCCGCGGTAA
BgBS90.2.1	1	F2	515rcbc61	AATGATACGGCGACCACCGAGATCTACACGCT	CCGGACAAGAAG	TATGGTAATT	GT	GTGYCAGCMGCCGCGGTAA	AATGATACGGCGACCACCGAGATCTACACGCTCCGGACAAGAAGTATGGTAATTGTGTGYCAGCMGCCGCGGTAA
BgBS90.3.1	1	F3	515rcbc62	AATGATACGGCGACCACCGAGATCTACACGCT	TTGCTGGACGCT	TATGGTAATT	GT	GTGYCAGCMGCCGCGGTAA	AATGATACGGCGACCACCGAGATCTACACGCTTTGCTGGACGCTTATGGTAATTGTGTGYCAGCMGCCGCGGTAA
BgBS90.4.1	1	F4	515rcbc63	AATGATACGGCGACCACCGAGATCTACACGCT	TACTAACGCGGT	TATGGTAATT	GT	GTGYCAGCMGCCGCGGTAA	AATGATACGGCGACCACCGAGATCTACACGCTTACTAACGCGGTTATGGTAATTGTGTGYCAGCMGCCGCGGTAA
BgBS90.5.1	1	F5	515rcbc64	AATGATACGGCGACCACCGAGATCTACACGCT	GCGATCACACCT	TATGGTAATT	GT	GTGYCAGCMGCCGCGGTAA	AATGATACGGCGACCACCGAGATCTACACGCTGCGATCACACCTTATGGTAATTGTGTGYCAGCMGCCGCGGTAA
BgBS90.Water.1	1	F6	515rcbc65	AATGATACGGCGACCACCGAGATCTACACGCT	CAAACGCACTAA	TATGGTAATT	GT	GTGYCAGCMGCCGCGGTAA	AATGATACGGCGACCACCGAGATCTACACGCTCAAACGCACTAATATGGTAATTGTGTGYCAGCMGCCGCGGTAA
BgBS90.1.2	1	F7	515rcbc66	AATGATACGGCGACCACCGAGATCTACACGCT	GAAGAGGGTTGA	TATGGTAATT	GT	GTGYCAGCMGCCGCGGTAA	AATGATACGGCGACCACCGAGATCTACACGCTGAAGAGGGTTGATATGGTAATTGTGTGYCAGCMGCCGCGGTAA
BgBS90.2.2	1	F8	515rcbc67	AATGATACGGCGACCACCGAGATCTACACGCT	TGAGTGGTCTGT	TATGGTAATT	GT	GTGYCAGCMGCCGCGGTAA	AATGATACGGCGACCACCGAGATCTACACGCTTGAGTGGTCTGTTATGGTAATTGTGTGYCAGCMGCCGCGGTAA
BgBS90.3.2	1	F9	515rcbc68	AATGATACGGCGACCACCGAGATCTACACGCT	TTACACAAAGGC	TATGGTAATT	GT	GTGYCAGCMGCCGCGGTAA	AATGATACGGCGACCACCGAGATCTACACGCTTTACACAAAGGCTATGGTAATTGTGTGYCAGCMGCCGCGGTAA
BgBS90.4.2	1	F10	515rcbc69	AATGATACGGCGACCACCGAGATCTACACGCT	ACGACGCATTTG	TATGGTAATT	GT	GTGYCAGCMGCCGCGGTAA	AATGATACGGCGACCACCGAGATCTACACGCTACGACGCATTTGTATGGTAATTGTGTGYCAGCMGCCGCGGTAA
BgBS90.5.2	1	F11	515rcbc70	AATGATACGGCGACCACCGAGATCTACACGCT	TATCCAAGCGCA	TATGGTAATT	GT	GTGYCAGCMGCCGCGGTAA	AATGATACGGCGACCACCGAGATCTACACGCTTATCCAAGCGCATATGGTAATTGTGTGYCAGCMGCCGCGGTAA
BgBS90.Water.2	1	F12	515rcbc71	AATGATACGGCGACCACCGAGATCTACACGCT	AGAGCCAAGAGC	TATGGTAATT	GT	GTGYCAGCMGCCGCGGTAA	AATGATACGGCGACCACCGAGATCTACACGCTAGAGCCAAGAGCTATGGTAATTGTGTGYCAGCMGCCGCGGTAA
Ba.1.1	1	G1	515rcbc72	AATGATACGGCGACCACCGAGATCTACACGCT	GGTGAGCAAGCA	TATGGTAATT	GT	GTGYCAGCMGCCGCGGTAA	AATGATACGGCGACCACCGAGATCTACACGCTGGTGAGCAAGCATATGGTAATTGTGTGYCAGCMGCCGCGGTAA
Ba.2.1	1	G2	515rcbc73	AATGATACGGCGACCACCGAGATCTACACGCT	TAAATATACCCT	TATGGTAATT	GT	GTGYCAGCMGCCGCGGTAA	AATGATACGGCGACCACCGAGATCTACACGCTTAAATATACCCTTATGGTAATTGTGTGYCAGCMGCCGCGGTAA
Ba.3.1	1	G3	515rcbc74	AATGATACGGCGACCACCGAGATCTACACGCT	TTGCGGACCCTA	TATGGTAATT	GT	GTGYCAGCMGCCGCGGTAA	AATGATACGGCGACCACCGAGATCTACACGCTTTGCGGACCCTATATGGTAATTGTGTGYCAGCMGCCGCGGTAA
Ba.4.1	1	G4	515rcbc75	AATGATACGGCGACCACCGAGATCTACACGCT	GTCGTCCAAATG	TATGGTAATT	GT	GTGYCAGCMGCCGCGGTAA	AATGATACGGCGACCACCGAGATCTACACGCTGTCGTCCAAATGTATGGTAATTGTGTGYCAGCMGCCGCGGTAA
Ba.5.1	1	G5	515rcbc76	AATGATACGGCGACCACCGAGATCTACACGCT	TGCACAGTCGCT	TATGGTAATT	GT	GTGYCAGCMGCCGCGGTAA	AATGATACGGCGACCACCGAGATCTACACGCTTGCACAGTCGCTTATGGTAATTGTGTGYCAGCMGCCGCGGTAA
Ba.Water.1	1	G6	515rcbc77	AATGATACGGCGACCACCGAGATCTACACGCT	TTACTGTGGCCG	TATGGTAATT	GT	GTGYCAGCMGCCGCGGTAA	AATGATACGGCGACCACCGAGATCTACACGCTTTACTGTGGCCGTATGGTAATTGTGTGYCAGCMGCCGCGGTAA
Ba.1.2	1	G7	515rcbc78	AATGATACGGCGACCACCGAGATCTACACGCT	GGTTCATGAACA	TATGGTAATT	GT	GTGYCAGCMGCCGCGGTAA	AATGATACGGCGACCACCGAGATCTACACGCTGGTTCATGAACATATGGTAATTGTGTGYCAGCMGCCGCGGTAA
Ba.2.2	1	G8	515rcbc79	AATGATACGGCGACCACCGAGATCTACACGCT	TAACAATAATTC	TATGGTAATT	GT	GTGYCAGCMGCCGCGGTAA	AATGATACGGCGACCACCGAGATCTACACGCTTAACAATAATTCTATGGTAATTGTGTGYCAGCMGCCGCGGTAA
Ba.3.2	1	G9	515rcbc80	AATGATACGGCGACCACCGAGATCTACACGCT	CTTATTAAACGT	TATGGTAATT	GT	GTGYCAGCMGCCGCGGTAA	AATGATACGGCGACCACCGAGATCTACACGCTCTTATTAAACGTTATGGTAATTGTGTGYCAGCMGCCGCGGTAA
Ba.4.2	1	G10	515rcbc81	AATGATACGGCGACCACCGAGATCTACACGCT	GCTCGAAGATTC	TATGGTAATT	GT	GTGYCAGCMGCCGCGGTAA	AATGATACGGCGACCACCGAGATCTACACGCTGCTCGAAGATTCTATGGTAATTGTGTGYCAGCMGCCGCGGTAA
Ba.5.2	1	G11	515rcbc82	AATGATACGGCGACCACCGAGATCTACACGCT	TATTTGATTGGT	TATGGTAATT	GT	GTGYCAGCMGCCGCGGTAA	AATGATACGGCGACCACCGAGATCTACACGCTTATTTGATTGGTTATGGTAATTGTGTGYCAGCMGCCGCGGTAA
Ba.Water.2	1	G12	515rcbc83	AATGATACGGCGACCACCGAGATCTACACGCT	TGTCAAAGTGAC	TATGGTAATT	GT	GTGYCAGCMGCCGCGGTAA	AATGATACGGCGACCACCGAGATCTACACGCTTGTCAAAGTGACTATGGTAATTGTGTGYCAGCMGCCGCGGTAA
